# Parallel evolution of reduced cancer risk and tumor suppressor duplications in Xenarthra

**DOI:** 10.1101/2022.08.04.502824

**Authors:** Juan Manuel Vazquez, Maria T. Pena, Baaqeyah Muhammad, Morgan Kraft, Linda B. Adams, Vincent J. Lynch

## Abstract

The risk of developing cancer is correlated with body size and lifespan within species, but there is no correlation between cancer and either body size or lifespan between species indicating that large, long-lived species have evolved enhanced cancer protection mechanisms. Previously we showed that several large bodied Afrotherian lineages evolved reduced intrinsic cancer risk, particularly elephants and their extinct relatives (Proboscideans), coincident with pervasive duplication of tumor suppressor genes (Vazquez and Lynch 2021). Unexpectedly, we also found that Xenarthrans (sloths, armadillos, and anteaters) evolved very low intrinsic cancer risk. Here, we show that: 1) several Xenarthran lineages that independently evolved large bodies, long lifespans, and reduced intrinsic cancer risk; 2) reduced cancer risk in the stem lineages of Xenarthra and Pilosa occurred coincident with bursts of tumor suppressor gene duplications; 3) cells from sloths proliferate extremely slowly while Xenarthran cells induce apoptosis are very low levels of DNA damage; and 4) the prevalence of cancer is extremely low Xenarthrans, and cancer is nearly absent from armadillos. These data implicate the duplication of tumor suppressor genes in the evolution of remarkably large body sizes and decreased cancer risk in Xenarthrans and suggest they are a remarkably cancer resistant group of mammals.
