## Supplementary material for "Parallel evolution of reduced cancer risk and tumor suppressor duplications in Xenarthra": goslim_summary_wg_result1657298133_bp.txt

GO:0008152	metabolic process	91
GO:0065007	biological regulation	86
GO:0050896	response to stimulus	63
GO:0051179	localization	58
GO:0016043	cellular component organization	55
GO:0032501	multicellular organismal process	54
GO:0032502	developmental process	46
GO:0007154	cell communication	41
GO:0051704	multi-organism process	19
GO:0008283	cell proliferation	17
GO:0040007	growth	12
GO:0000003	reproduction	8
