## Supplementary material for "Parallel evolution of reduced cancer risk and tumor suppressor duplications in Xenarthra": goslim_summary_wg_result1657298133_cc.txt

GO:0016020	membrane	72
GO:0005829	cytosol	66
GO:0005634	nucleus	64
GO:0031974	membrane-enclosed lumen	44
GO:0032991	protein-containing complex	42
GO:0012505	endomembrane system	39
GO:0031982	vesicle	32
GO:0005615	extracellular space	27
GO:0005739	mitochondrion	24
GO:0005783	endoplasmic reticulum	19
GO:0031975	envelope	18
GO:0005856	cytoskeleton	17
GO:0005794	Golgi apparatus	15
GO:0042995	cell projection	14
GO:0005768	endosome	9
GO:0005694	chromosome	6
GO:0005773	vacuole	4
GO:0042579	microbody	3
GO:0005811	lipid droplet	2
GO:0031012	extracellular matrix	2
