## Supplementary material for "Parallel evolution of reduced cancer risk and tumor suppressor duplications in Xenarthra": goslim_summary_wg_result1657298133_mf.txt

GO:0005515	protein binding	106
GO:0043167	ion binding	49
GO:0016740	transferase activity	33
GO:0003676	nucleic acid binding	32
GO:0000166	nucleotide binding	25
GO:0016787	hydrolase activity	23
GO:0005215	transporter activity	13
GO:0008289	lipid binding	6
GO:0030234	enzyme regulator activity	4
GO:0003682	chromatin binding	3
GO:0060089	molecular transducer activity	3
GO:0005198	structural molecule activity	3
GO:0009055	electron transfer activity	2
GO:0030246	carbohydrate binding	2
GO:0019825	oxygen binding	1
GO:0060090	molecular adaptor activity	1
GO:0016209	antioxidant activity	1
