## Supplementary material for "Parallel evolution of reduced cancer risk and tumor suppressor duplications in Xenarthra": interestingID_mappingTable_wg_result1657298133.txt

userId	geneSymbol	geneName	entrezgene	gLink
ABHD5	ABHD5	abhydrolase domain containing 5	51099	https://www.ncbi.nlm.nih.gov/gene/?term=51099
ACAT2	ACAT2	acetyl-CoA acetyltransferase 2	39	https://www.ncbi.nlm.nih.gov/gene/?term=39
ADNP	ADNP	activity dependent neuroprotector homeobox	23394	https://www.ncbi.nlm.nih.gov/gene/?term=23394
ADNP2	ADNP2	ADNP homeobox 2	22850	https://www.ncbi.nlm.nih.gov/gene/?term=22850
AFF1	AFF1	AF4/FMR2 family member 1	4299	https://www.ncbi.nlm.nih.gov/gene/?term=4299
AGPAT5	AGPAT5	1-acylglycerol-3-phosphate O-acyltransferase 5	55326	https://www.ncbi.nlm.nih.gov/gene/?term=55326
ANAPC7	ANAPC7	anaphase promoting complex subunit 7	51434	https://www.ncbi.nlm.nih.gov/gene/?term=51434
ANP32B	ANP32B	acidic nuclear phosphoprotein 32 family member B	10541	https://www.ncbi.nlm.nih.gov/gene/?term=10541
ATP5MC1	ATP5MC1	ATP synthase membrane subunit c locus 1	516	https://www.ncbi.nlm.nih.gov/gene/?term=516
ATP5MC3	ATP5MC3	ATP synthase membrane subunit c locus 3	518	https://www.ncbi.nlm.nih.gov/gene/?term=518
BCKDK	BCKDK	branched chain ketoacid dehydrogenase kinase	10295	https://www.ncbi.nlm.nih.gov/gene/?term=10295
BCL2L2	BCL2L2	BCL2 like 2	599	https://www.ncbi.nlm.nih.gov/gene/?term=599
CALHM4	CALHM4	calcium homeostasis modulator family member 4	221301	https://www.ncbi.nlm.nih.gov/gene/?term=221301
CCR3	CCR3	C-C motif chemokine receptor 3	1232	https://www.ncbi.nlm.nih.gov/gene/?term=1232
CEP63	CEP63	centrosomal protein 63	80254	https://www.ncbi.nlm.nih.gov/gene/?term=80254
CEP83	CEP83	centrosomal protein 83	51134	https://www.ncbi.nlm.nih.gov/gene/?term=51134
CHAC1	CHAC1	ChaC glutathione specific gamma-glutamylcyclotransferase 1	79094	https://www.ncbi.nlm.nih.gov/gene/?term=79094
CLP1	CLP1	cleavage and polyadenylation factor I subunit 1	10978	https://www.ncbi.nlm.nih.gov/gene/?term=10978
CMA1	CMA1	chymase 1	1215	https://www.ncbi.nlm.nih.gov/gene/?term=1215
COX10	COX10	cytochrome c oxidase assembly factor heme A:farnesyltransferase COX10	1352	https://www.ncbi.nlm.nih.gov/gene/?term=1352
CRLF3	CRLF3	cytokine receptor like factor 3	51379	https://www.ncbi.nlm.nih.gov/gene/?term=51379
CROT	CROT	carnitine O-octanoyltransferase	54677	https://www.ncbi.nlm.nih.gov/gene/?term=54677
CTNNBL1	CTNNBL1	catenin beta like 1	56259	https://www.ncbi.nlm.nih.gov/gene/?term=56259
CTPS1	CTPS1	CTP synthase 1	1503	https://www.ncbi.nlm.nih.gov/gene/?term=1503
CYP1B1	CYP1B1	cytochrome P450 family 1 subfamily B member 1	1545	https://www.ncbi.nlm.nih.gov/gene/?term=1545
DDX41	DDX41	DEAD-box helicase 41	51428	https://www.ncbi.nlm.nih.gov/gene/?term=51428
DEGS1	DEGS1	delta 4-desaturase, sphingolipid 1	8560	https://www.ncbi.nlm.nih.gov/gene/?term=8560
DENND2A	DENND2A	DENN domain containing 2A	27147	https://www.ncbi.nlm.nih.gov/gene/?term=27147
DERL2	DERL2	derlin 2	51009	https://www.ncbi.nlm.nih.gov/gene/?term=51009
DIMT1	DIMT1	DIM1 dimethyladenosine transferase 1 homolog	27292	https://www.ncbi.nlm.nih.gov/gene/?term=27292
EIF3F	EIF3F	eukaryotic translation initiation factor 3 subunit F	8665	https://www.ncbi.nlm.nih.gov/gene/?term=8665
EMC8	EMC8	ER membrane protein complex subunit 8	10328	https://www.ncbi.nlm.nih.gov/gene/?term=10328
ENO1	ENO1	enolase 1	2023	https://www.ncbi.nlm.nih.gov/gene/?term=2023
EXOSC9	EXOSC9	exosome component 9	5393	https://www.ncbi.nlm.nih.gov/gene/?term=5393
FAU	FAU	FAU, ubiquitin like and ribosomal protein S30 fusion	2197	https://www.ncbi.nlm.nih.gov/gene/?term=2197
FBXW2	FBXW2	F-box and WD repeat domain containing 2	26190	https://www.ncbi.nlm.nih.gov/gene/?term=26190
FERMT2	FERMT2	fermitin family member 2	10979	https://www.ncbi.nlm.nih.gov/gene/?term=10979
FN3KRP	FN3KRP	fructosamine 3 kinase related protein	79672	https://www.ncbi.nlm.nih.gov/gene/?term=79672
FRMD8	FRMD8	FERM domain containing 8	83786	https://www.ncbi.nlm.nih.gov/gene/?term=83786
GABPB2	GABPB2	GA binding protein transcription factor subunit beta 2	126626	https://www.ncbi.nlm.nih.gov/gene/?term=126626
GCC1	GCC1	GRIP and coiled-coil domain containing 1	79571	https://www.ncbi.nlm.nih.gov/gene/?term=79571
GGPS1	GGPS1	geranylgeranyl diphosphate synthase 1	9453	https://www.ncbi.nlm.nih.gov/gene/?term=9453
GPN2	GPN2	GPN-loop GTPase 2	54707	https://www.ncbi.nlm.nih.gov/gene/?term=54707
HACD3	HACD3	3-hydroxyacyl-CoA dehydratase 3	51495	https://www.ncbi.nlm.nih.gov/gene/?term=51495
HERPUD1	HERPUD1	homocysteine inducible ER protein with ubiquitin like domain 1	9709	https://www.ncbi.nlm.nih.gov/gene/?term=9709
HMGCS1	HMGCS1	3-hydroxy-3-methylglutaryl-CoA synthase 1	3157	https://www.ncbi.nlm.nih.gov/gene/?term=3157
HSPA8	HSPA8	heat shock protein family A (Hsp70) member 8	3312	https://www.ncbi.nlm.nih.gov/gene/?term=3312
HTR7	HTR7	5-hydroxytryptamine receptor 7	3363	https://www.ncbi.nlm.nih.gov/gene/?term=3363
ICA1L	ICA1L	islet cell autoantigen 1 like	130026	https://www.ncbi.nlm.nih.gov/gene/?term=130026
IL1R1	IL1R1	interleukin 1 receptor type 1	3554	https://www.ncbi.nlm.nih.gov/gene/?term=3554
ITM2B	ITM2B	integral membrane protein 2B	9445	https://www.ncbi.nlm.nih.gov/gene/?term=9445
LAPTM4A	LAPTM4A	lysosomal protein transmembrane 4 alpha	9741	https://www.ncbi.nlm.nih.gov/gene/?term=9741
LBR	LBR	lamin B receptor	3930	https://www.ncbi.nlm.nih.gov/gene/?term=3930
LEPROT	LEPROT	leptin receptor overlapping transcript	54741	https://www.ncbi.nlm.nih.gov/gene/?term=54741
LRRFIP2	LRRFIP2	LRR binding FLII interacting protein 2	9209	https://www.ncbi.nlm.nih.gov/gene/?term=9209
MAB21L2	MAB21L2	mab-21 like 2	10586	https://www.ncbi.nlm.nih.gov/gene/?term=10586
MANEA	MANEA	mannosidase endo-alpha	79694	https://www.ncbi.nlm.nih.gov/gene/?term=79694
MAPK1	MAPK1	mitogen-activated protein kinase 1	5594	https://www.ncbi.nlm.nih.gov/gene/?term=5594
MAT2A	MAT2A	methionine adenosyltransferase 2A	4144	https://www.ncbi.nlm.nih.gov/gene/?term=4144
MB21D2	MB21D2	Mab-21 domain containing 2	151963	https://www.ncbi.nlm.nih.gov/gene/?term=151963
MIEF1	MIEF1	mitochondrial elongation factor 1	54471	https://www.ncbi.nlm.nih.gov/gene/?term=54471
MIS18A	MIS18A	MIS18 kinetochore protein A	54069	https://www.ncbi.nlm.nih.gov/gene/?term=54069
MOB2	MOB2	MOB kinase activator 2	81532	https://www.ncbi.nlm.nih.gov/gene/?term=81532
MTF2	MTF2	metal response element binding transcription factor 2	22823	https://www.ncbi.nlm.nih.gov/gene/?term=22823
NDE1	NDE1	nudE neurodevelopment protein 1	54820	https://www.ncbi.nlm.nih.gov/gene/?term=54820
NOP58	NOP58	NOP58 ribonucleoprotein	51602	https://www.ncbi.nlm.nih.gov/gene/?term=51602
NUCB2	NUCB2	nucleobindin 2	4925	https://www.ncbi.nlm.nih.gov/gene/?term=4925
ORAI3	ORAI3	ORAI calcium release-activated calcium modulator 3	93129	https://www.ncbi.nlm.nih.gov/gene/?term=93129
OTUB1	OTUB1	OTU deubiquitinase, ubiquitin aldehyde binding 1	55611	https://www.ncbi.nlm.nih.gov/gene/?term=55611
PABPN1	PABPN1	poly(A) binding protein nuclear 1	8106	https://www.ncbi.nlm.nih.gov/gene/?term=8106
PAFAH1B2	PAFAH1B2	platelet activating factor acetylhydrolase 1b catalytic subunit 2	5049	https://www.ncbi.nlm.nih.gov/gene/?term=5049
PARN	PARN	poly(A)-specific ribonuclease	5073	https://www.ncbi.nlm.nih.gov/gene/?term=5073
PARVA	PARVA	parvin alpha	55742	https://www.ncbi.nlm.nih.gov/gene/?term=55742
PCBD1	PCBD1	pterin-4 alpha-carbinolamine dehydratase 1	5092	https://www.ncbi.nlm.nih.gov/gene/?term=5092
PCBD2	PCBD2	pterin-4 alpha-carbinolamine dehydratase 2	84105	https://www.ncbi.nlm.nih.gov/gene/?term=84105
PCGF2	PCGF2	polycomb group ring finger 2	7703	https://www.ncbi.nlm.nih.gov/gene/?term=7703
PCMTD2	PCMTD2	protein-L-isoaspartate (D-aspartate) O-methyltransferase domain containing 2	55251	https://www.ncbi.nlm.nih.gov/gene/?term=55251
PELI1	PELI1	pellino E3 ubiquitin protein ligase 1	57162	https://www.ncbi.nlm.nih.gov/gene/?term=57162
PFN1	PFN1	profilin 1	5216	https://www.ncbi.nlm.nih.gov/gene/?term=5216
PGBD2	PGBD2	piggyBac transposable element derived 2	267002	https://www.ncbi.nlm.nih.gov/gene/?term=267002
PHKA1	PHKA1	phosphorylase kinase regulatory subunit alpha 1	5255	https://www.ncbi.nlm.nih.gov/gene/?term=5255
PIM1	PIM1	Pim-1 proto-oncogene, serine/threonine kinase	5292	https://www.ncbi.nlm.nih.gov/gene/?term=5292
PJA2	PJA2	praja ring finger ubiquitin ligase 2	9867	https://www.ncbi.nlm.nih.gov/gene/?term=9867
PLA2G7	PLA2G7	phospholipase A2 group VII	7941	https://www.ncbi.nlm.nih.gov/gene/?term=7941
PLCG1	PLCG1	phospholipase C gamma 1	5335	https://www.ncbi.nlm.nih.gov/gene/?term=5335
POPDC3	POPDC3	popeye domain containing 3	64208	https://www.ncbi.nlm.nih.gov/gene/?term=64208
PPA1	PPA1	pyrophosphatase (inorganic) 1	5464	https://www.ncbi.nlm.nih.gov/gene/?term=5464
PPFIBP1	PPFIBP1	PPFIA binding protein 1	8496	https://www.ncbi.nlm.nih.gov/gene/?term=8496
PRDX4	PRDX4	peroxiredoxin 4	10549	https://www.ncbi.nlm.nih.gov/gene/?term=10549
PRELID3B	PRELID3B	PRELI domain containing 3B	51012	https://www.ncbi.nlm.nih.gov/gene/?term=51012
PRPF19	PRPF19	pre-mRNA processing factor 19	27339	https://www.ncbi.nlm.nih.gov/gene/?term=27339
PSMD6	PSMD6	proteasome 26S subunit, non-ATPase 6	9861	https://www.ncbi.nlm.nih.gov/gene/?term=9861
PYGM	PYGM	glycogen phosphorylase, muscle associated	5837	https://www.ncbi.nlm.nih.gov/gene/?term=5837
QTRT2	QTRT2	queuine tRNA-ribosyltransferase accessory subunit 2	79691	https://www.ncbi.nlm.nih.gov/gene/?term=79691
RAB11A	RAB11A	RAB11A, member RAS oncogene family	8766	https://www.ncbi.nlm.nih.gov/gene/?term=8766
RAB11B	RAB11B	RAB11B, member RAS oncogene family	9230	https://www.ncbi.nlm.nih.gov/gene/?term=9230
RAB2A	RAB2A	RAB2A, member RAS oncogene family	5862	https://www.ncbi.nlm.nih.gov/gene/?term=5862
RAB8B	RAB8B	RAB8B, member RAS oncogene family	51762	https://www.ncbi.nlm.nih.gov/gene/?term=51762
RARS2	RARS2	arginyl-tRNA synthetase 2, mitochondrial	57038	https://www.ncbi.nlm.nih.gov/gene/?term=57038
RHAG	RHAG	Rh associated glycoprotein	6005	https://www.ncbi.nlm.nih.gov/gene/?term=6005
RNF180	RNF180	ring finger protein 180	285671	https://www.ncbi.nlm.nih.gov/gene/?term=285671
RNPS1	RNPS1	RNA binding protein with serine rich domain 1	10921	https://www.ncbi.nlm.nih.gov/gene/?term=10921
ROCK2	ROCK2	Rho associated coiled-coil containing protein kinase 2	9475	https://www.ncbi.nlm.nih.gov/gene/?term=9475
RPP25L	RPP25L	ribonuclease P/MRP subunit p25 like	138716	https://www.ncbi.nlm.nih.gov/gene/?term=138716
RTCA	RTCA	RNA 3'-terminal phosphate cyclase	8634	https://www.ncbi.nlm.nih.gov/gene/?term=8634
SAP30	SAP30	Sin3A associated protein 30	8819	https://www.ncbi.nlm.nih.gov/gene/?term=8819
SEC61A1	SEC61A1	Sec61 translocon alpha 1 subunit	29927	https://www.ncbi.nlm.nih.gov/gene/?term=29927
SELENOI	SELENOI	selenoprotein I	85465	https://www.ncbi.nlm.nih.gov/gene/?term=85465
SFXN1	SFXN1	sideroflexin 1	94081	https://www.ncbi.nlm.nih.gov/gene/?term=94081
SGK1	SGK1	serum/glucocorticoid regulated kinase 1	6446	https://www.ncbi.nlm.nih.gov/gene/?term=6446
SLC25A3	SLC25A3	solute carrier family 25 member 3	5250	https://www.ncbi.nlm.nih.gov/gene/?term=5250
SLC46A1	SLC46A1	solute carrier family 46 member 1	113235	https://www.ncbi.nlm.nih.gov/gene/?term=113235
SPARC	SPARC	secreted protein acidic and cysteine rich	6678	https://www.ncbi.nlm.nih.gov/gene/?term=6678
SRSF11	SRSF11	serine and arginine rich splicing factor 11	9295	https://www.ncbi.nlm.nih.gov/gene/?term=9295
STIM2	STIM2	stromal interaction molecule 2	57620	https://www.ncbi.nlm.nih.gov/gene/?term=57620
STK24	STK24	serine/threonine kinase 24	8428	https://www.ncbi.nlm.nih.gov/gene/?term=8428
SULT1C3	SULT1C3	sulfotransferase family 1C member 3	442038	https://www.ncbi.nlm.nih.gov/gene/?term=442038
SUSD2	SUSD2	sushi domain containing 2	56241	https://www.ncbi.nlm.nih.gov/gene/?term=56241
TBRG4	TBRG4	transforming growth factor beta regulator 4	9238	https://www.ncbi.nlm.nih.gov/gene/?term=9238
TCEAL8	TCEAL8	transcription elongation factor A like 8	90843	https://www.ncbi.nlm.nih.gov/gene/?term=90843
TCTN3	TCTN3	tectonic family member 3	26123	https://www.ncbi.nlm.nih.gov/gene/?term=26123
TEAD4	TEAD4	TEA domain transcription factor 4	7004	https://www.ncbi.nlm.nih.gov/gene/?term=7004
TLE1	TLE1	TLE family member 1, transcriptional corepressor	7088	https://www.ncbi.nlm.nih.gov/gene/?term=7088
TMBIM6	TMBIM6	transmembrane BAX inhibitor motif containing 6	7009	https://www.ncbi.nlm.nih.gov/gene/?term=7009
TMC8	TMC8	transmembrane channel like 8	147138	https://www.ncbi.nlm.nih.gov/gene/?term=147138
TMEM216	TMEM216	transmembrane protein 216	51259	https://www.ncbi.nlm.nih.gov/gene/?term=51259
TMEM47	TMEM47	transmembrane protein 47	83604	https://www.ncbi.nlm.nih.gov/gene/?term=83604
TPM2	TPM2	tropomyosin 2	7169	https://www.ncbi.nlm.nih.gov/gene/?term=7169
TSN	TSN	translin	7247	https://www.ncbi.nlm.nih.gov/gene/?term=7247
TXNL4B	TXNL4B	thioredoxin like 4B	54957	https://www.ncbi.nlm.nih.gov/gene/?term=54957
UAP1	UAP1	UDP-N-acetylglucosamine pyrophosphorylase 1	6675	https://www.ncbi.nlm.nih.gov/gene/?term=6675
UBE2E2	UBE2E2	ubiquitin conjugating enzyme E2 E2	7325	https://www.ncbi.nlm.nih.gov/gene/?term=7325
UCK2	UCK2	uridine-cytidine kinase 2	7371	https://www.ncbi.nlm.nih.gov/gene/?term=7371
WASF1	WASF1	WAS protein family member 1	8936	https://www.ncbi.nlm.nih.gov/gene/?term=8936
WASF3	WASF3	WAS protein family member 3	10810	https://www.ncbi.nlm.nih.gov/gene/?term=10810
WSB2	WSB2	WD repeat and SOCS box containing 2	55884	https://www.ncbi.nlm.nih.gov/gene/?term=55884
XKR9	XKR9	XK related 9	389668	https://www.ncbi.nlm.nih.gov/gene/?term=389668
XPO1	XPO1	exportin 1	7514	https://www.ncbi.nlm.nih.gov/gene/?term=7514
ZSWIM3	ZSWIM3	zinc finger SWIM-type containing 3	140831	https://www.ncbi.nlm.nih.gov/gene/?term=140831
