## Supplementary material for "Parallel evolution of reduced cancer risk and tumor suppressor duplications in Xenarthra": enrichment_results_wg_result1657298103.txt

geneSet	description	link	size	overlap	expect	enrichmentRatio	pValue	FDR	overlapId	userId
R-HSA-1640170	Cell Cycle	http://reactome.org/PathwayBrowser/#/R-HSA-1640170	576	17	5.564632993804474	3.0550083031400965	3.066640926419062e-5	0.028903824234757458	10197;10274;10926;11339;1459;151246;165918;4194;4957;5527;55844;5706;5716;7533;81565;8480;9184	BUB3;CSNK2A2;DBF4;MDM4;NDEL1;ODF2;OIP5;PPP2R2D;PPP2R5C;PSMC6;PSMD10;PSME3;RAE1;RNF168;SGO2;STAG1;YWHAH
R-HSA-69620	Cell Cycle Checkpoints	http://reactome.org/PathwayBrowser/#/R-HSA-69620	256	11	2.473170219468655	4.447732676630435	3.349226446669462e-5	0.028903824234757458	10197;10926;151246;165918;4194;5527;5706;5716;7533;81565;9184	BUB3;DBF4;MDM4;NDEL1;PPP2R5C;PSMC6;PSMD10;PSME3;RNF168;SGO2;YWHAH
R-HSA-68886	M Phase	http://reactome.org/PathwayBrowser/#/R-HSA-68886	329	12	3.1784101648640135	3.775472446147747	7.16026193258168e-5	0.041195373652119935	10197;10274;1459;151246;4957;5527;55844;5706;5716;81565;8480;9184	BUB3;CSNK2A2;NDEL1;ODF2;PPP2R2D;PPP2R5C;PSMC6;PSMD10;PSME3;RAE1;SGO2;STAG1
R-HSA-5625740	RHO GTPases activate PKNs	http://reactome.org/PathwayBrowser/#/R-HSA-5625740	35	4	0.3381287409429802	11.829813664596273	3.396603625975825e-4	0.1367332409630856	103910;10499;10627;7533	MYL12A;MYL12B;NCOA2;YWHAH
R-HSA-2467813	Separation of Sister Chromatids	http://reactome.org/PathwayBrowser/#/R-HSA-2467813	186	8	1.7969127375826945	4.4520804114071995	4.183486147357751e-4	0.1367332409630856	10197;10274;151246;5527;5706;5716;81565;9184	BUB3;NDEL1;PPP2R5C;PSMC6;PSMD10;PSME3;SGO2;STAG1
R-HSA-69278	Cell Cycle, Mitotic	http://reactome.org/PathwayBrowser/#/R-HSA-69278	472	13	4.559907592145333	2.8509349668386146	5.696439728837266e-4	0.1367332409630856	10197;10274;10926;1459;151246;4957;5527;55844;5706;5716;81565;8480;9184	BUB3;CSNK2A2;DBF4;NDEL1;ODF2;PPP2R2D;PPP2R5C;PSMC6;PSMD10;PSME3;RAE1;SGO2;STAG1
R-HSA-68882	Mitotic Anaphase	http://reactome.org/PathwayBrowser/#/R-HSA-68882	197	8	1.9031817704504883	4.203487088942838	6.129420896672233e-4	0.1367332409630856	10197;10274;151246;5527;5706;5716;81565;9184	BUB3;NDEL1;PPP2R5C;PSMC6;PSMD10;PSME3;SGO2;STAG1
R-HSA-2555396	Mitotic Metaphase and Anaphase	http://reactome.org/PathwayBrowser/#/R-HSA-2555396	198	8	1.9128425916202878	4.1822573561704	6.337577796666771e-4	0.1367332409630856	10197;10274;151246;5527;5706;5716;81565;9184	BUB3;NDEL1;PPP2R5C;PSMC6;PSMD10;PSME3;SGO2;STAG1
R-HSA-195258	RHO GTPase Effectors	http://reactome.org/PathwayBrowser/#/R-HSA-195258	254	9	2.453848577129056	3.6677079767203016	7.475057455302858e-4	0.14335499075391925	103910;10499;10627;10787;151246;5527;7533;81565;9184	BUB3;MYL12A;MYL12B;NCKAP1;NCOA2;NDEL1;PPP2R5C;SGO2;YWHAH
R-HSA-1430728	Metabolism	http://reactome.org/PathwayBrowser/#/R-HSA-1430728	1981	32	19.138086737372678	1.6720584684941728	0.0012642223222615323	0.21188311504609486	10162;10197;10499;129642;1459;226;231;23171;23262;23683;3032;316;3638;427;50484;5161;5208;55300;55331;5706;5716;686;7360;7416;79048;79071;79626;83549;84188;8480;9060;9061	ACER3;AKR1B1;ALDOA;AOX1;ASAH1;BTD;CSNK2A2;ELOVL6;FAR1;GPD1L;HADHB;INSIG1;LPCAT3;MBOAT2;NCOA2;PAPSS1;PAPSS2;PDHA2;PFKFB2;PI4K2B;PPIP5K2;PRKD3;PSMC6;PSMD10;PSME3;RAE1;RRM2B;SECISBP2;TNFAIP8L2;UCK1;UGP2;VDAC1
R-HSA-174362	Transport and synthesis of PAPS	http://reactome.org/PathwayBrowser/#/R-HSA-174362	6	2	0.0579649270187966	34.5036231884058	0.0013503558896332812	0.21188311504609486	9060;9061	PAPSS1;PAPSS2
R-HSA-450531	Regulation of mRNA stability by proteins that bind AU-rich elements	http://reactome.org/PathwayBrowser/#/R-HSA-450531	87	5	0.8404914417725506	5.9489005497251375	0.0014941862067918699	0.21491378274356396	10197;11340;22894;5706;5716	DIS3;EXOSC8;PSMC6;PSMD10;PSME3
R-HSA-69481	G2/M Checkpoints	http://reactome.org/PathwayBrowser/#/R-HSA-69481	133	6	1.2848892155833247	4.669663288656423	0.0017701838146769733	0.23502594339480432	10197;10926;165918;5706;5716;7533	DBF4;PSMC6;PSMD10;PSME3;RNF168;YWHAH
