## Supplementary material for "Parallel evolution of reduced cancer risk and tumor suppressor duplications in Xenarthra": goslim_summary_wg_result1657298103_bp.txt

GO:0008152	metabolic process	97
GO:0065007	biological regulation	93
GO:0051179	localization	63
GO:0050896	response to stimulus	60
GO:0016043	cellular component organization	59
GO:0032501	multicellular organismal process	46
GO:0007154	cell communication	44
GO:0032502	developmental process	41
GO:0008283	cell proliferation	18
GO:0051704	multi-organism process	18
GO:0000003	reproduction	12
GO:0040007	growth	10
