## Supplementary material for "Parallel evolution of reduced cancer risk and tumor suppressor duplications in Xenarthra": goslim_summary_wg_result1657298103_cc.txt

GO:0005634	nucleus	79
GO:0005829	cytosol	70
GO:0016020	membrane	69
GO:0032991	protein-containing complex	68
GO:0031974	membrane-enclosed lumen	64
GO:0012505	endomembrane system	48
GO:0031982	vesicle	41
GO:0005615	extracellular space	26
GO:0005856	cytoskeleton	25
GO:0005783	endoplasmic reticulum	16
GO:0005739	mitochondrion	16
GO:0005794	Golgi apparatus	15
GO:0042995	cell projection	14
GO:0005773	vacuole	14
GO:0031975	envelope	14
GO:0005694	chromosome	13
GO:0005768	endosome	12
GO:0042579	microbody	1
GO:0005840	ribosome	1
