## Supplementary material for "Parallel evolution of reduced cancer risk and tumor suppressor duplications in Xenarthra": goslim_summary_wg_result1657298103_mf.txt

GO:0005515	protein binding	109
GO:0043167	ion binding	37
GO:0003676	nucleic acid binding	31
GO:0016740	transferase activity	30
GO:0000166	nucleotide binding	17
GO:0016787	hydrolase activity	16
GO:0030234	enzyme regulator activity	10
GO:0003682	chromatin binding	7
GO:0005215	transporter activity	6
GO:0005198	structural molecule activity	4
GO:0008289	lipid binding	3
GO:0009055	electron transfer activity	2
GO:0030246	carbohydrate binding	2
GO:0045182	translation regulator activity	1
GO:0060090	molecular adaptor activity	1
GO:0060089	molecular transducer activity	1
