## Supplementary material for "Parallel evolution of reduced cancer risk and tumor suppressor duplications in Xenarthra": interestingID_mappingTable_wg_result1657298103.txt

userId	geneSymbol	geneName	entrezgene	gLink
ABLIM1	ABLIM1	actin binding LIM protein 1	3983	https://www.ncbi.nlm.nih.gov/gene/?term=3983
ACER3	ACER3	alkaline ceramidase 3	55331	https://www.ncbi.nlm.nih.gov/gene/?term=55331
AKR1B1	AKR1B1	aldo-keto reductase family 1 member B	231	https://www.ncbi.nlm.nih.gov/gene/?term=231
ALDOA	ALDOA	aldolase, fructose-bisphosphate A	226	https://www.ncbi.nlm.nih.gov/gene/?term=226
ALG5	ALG5	ALG5, dolichyl-phosphate beta-glucosyltransferase	29880	https://www.ncbi.nlm.nih.gov/gene/?term=29880
ANGPTL7	ANGPTL7	angiopoietin like 7	10218	https://www.ncbi.nlm.nih.gov/gene/?term=10218
ANKRD28	ANKRD28	ankyrin repeat domain 28	23243	https://www.ncbi.nlm.nih.gov/gene/?term=23243
AOX1	AOX1	aldehyde oxidase 1	316	https://www.ncbi.nlm.nih.gov/gene/?term=316
AP3S2	AP3S2	adaptor related protein complex 3 subunit sigma 2	10239	https://www.ncbi.nlm.nih.gov/gene/?term=10239
APBB2	APBB2	amyloid beta precursor protein binding family B member 2	323	https://www.ncbi.nlm.nih.gov/gene/?term=323
ARHGAP12	ARHGAP12	Rho GTPase activating protein 12	94134	https://www.ncbi.nlm.nih.gov/gene/?term=94134
ASAH1	ASAH1	N-acylsphingosine amidohydrolase 1	427	https://www.ncbi.nlm.nih.gov/gene/?term=427
ATP6V1E1	ATP6V1E1	ATPase H+ transporting V1 subunit E1	529	https://www.ncbi.nlm.nih.gov/gene/?term=529
BNIP3L	BNIP3L	BCL2 interacting protein 3 like	665	https://www.ncbi.nlm.nih.gov/gene/?term=665
BTD	BTD	biotinidase	686	https://www.ncbi.nlm.nih.gov/gene/?term=686
BTG1	BTG1	BTG anti-proliferation factor 1	694	https://www.ncbi.nlm.nih.gov/gene/?term=694
BTG3	BTG3	BTG anti-proliferation factor 3	10950	https://www.ncbi.nlm.nih.gov/gene/?term=10950
BTG4	BTG4	BTG anti-proliferation factor 4	54766	https://www.ncbi.nlm.nih.gov/gene/?term=54766
BUB3	BUB3	BUB3, mitotic checkpoint protein	9184	https://www.ncbi.nlm.nih.gov/gene/?term=9184
BZW2	BZW2	basic leucine zipper and W2 domains 2	28969	https://www.ncbi.nlm.nih.gov/gene/?term=28969
CAMLG	CAMLG	calcium modulating ligand	819	https://www.ncbi.nlm.nih.gov/gene/?term=819
CAPRIN2	CAPRIN2	caprin family member 2	65981	https://www.ncbi.nlm.nih.gov/gene/?term=65981
CAPZA2	CAPZA2	capping actin protein of muscle Z-line subunit alpha 2	830	https://www.ncbi.nlm.nih.gov/gene/?term=830
CCDC126	CCDC126	coiled-coil domain containing 126	90693	https://www.ncbi.nlm.nih.gov/gene/?term=90693
CCNY	CCNY	cyclin Y	219771	https://www.ncbi.nlm.nih.gov/gene/?term=219771
CDC40	CDC40	cell division cycle 40	51362	https://www.ncbi.nlm.nih.gov/gene/?term=51362
CHML	CHML	CHM like, Rab escort protein 2	1122	https://www.ncbi.nlm.nih.gov/gene/?term=1122
CHMP2B	CHMP2B	charged multivesicular body protein 2B	25978	https://www.ncbi.nlm.nih.gov/gene/?term=25978
COPS2	COPS2	COP9 signalosome subunit 2	9318	https://www.ncbi.nlm.nih.gov/gene/?term=9318
COPS4	COPS4	COP9 signalosome subunit 4	51138	https://www.ncbi.nlm.nih.gov/gene/?term=51138
CPSF6	CPSF6	cleavage and polyadenylation specific factor 6	11052	https://www.ncbi.nlm.nih.gov/gene/?term=11052
CSNK2A2	CSNK2A2	casein kinase 2 alpha 2	1459	https://www.ncbi.nlm.nih.gov/gene/?term=1459
CWC22	CWC22	CWC22 spliceosome associated protein homolog	57703	https://www.ncbi.nlm.nih.gov/gene/?term=57703
DBF4	DBF4	DBF4 zinc finger	10926	https://www.ncbi.nlm.nih.gov/gene/?term=10926
DENND5A	DENND5A	DENN domain containing 5A	23258	https://www.ncbi.nlm.nih.gov/gene/?term=23258
DIS3	DIS3	DIS3 homolog, exosome endoribonuclease and 3'-5' exoribonuclease	22894	https://www.ncbi.nlm.nih.gov/gene/?term=22894
DPY19L3	DPY19L3	dpy-19 like C-mannosyltransferase 3	147991	https://www.ncbi.nlm.nih.gov/gene/?term=147991
DRAM1	DRAM1	DNA damage regulated autophagy modulator 1	55332	https://www.ncbi.nlm.nih.gov/gene/?term=55332
ELOVL6	ELOVL6	ELOVL fatty acid elongase 6	79071	https://www.ncbi.nlm.nih.gov/gene/?term=79071
ERGIC2	ERGIC2	ERGIC and golgi 2	51290	https://www.ncbi.nlm.nih.gov/gene/?term=51290
EXOSC8	EXOSC8	exosome component 8	11340	https://www.ncbi.nlm.nih.gov/gene/?term=11340
FAM13C	FAM13C	family with sequence similarity 13 member C	220965	https://www.ncbi.nlm.nih.gov/gene/?term=220965
FAM81A	FAM81A	family with sequence similarity 81 member A	145773	https://www.ncbi.nlm.nih.gov/gene/?term=145773
FAR1	FAR1	fatty acyl-CoA reductase 1	84188	https://www.ncbi.nlm.nih.gov/gene/?term=84188
FAXC	FAXC	failed axon connections homolog	84553	https://www.ncbi.nlm.nih.gov/gene/?term=84553
FGFR1OP2	FGFR1OP2	FGFR1 oncogene partner 2	26127	https://www.ncbi.nlm.nih.gov/gene/?term=26127
FLVCR2	FLVCR2	feline leukemia virus subgroup C cellular receptor family member 2	55640	https://www.ncbi.nlm.nih.gov/gene/?term=55640
FUCA1	FUCA1	alpha-L-fucosidase 1	2517	https://www.ncbi.nlm.nih.gov/gene/?term=2517
FXR1	FXR1	FMR1 autosomal homolog 1	8087	https://www.ncbi.nlm.nih.gov/gene/?term=8087
GCSAML	GCSAML	germinal center associated signaling and motility like	148823	https://www.ncbi.nlm.nih.gov/gene/?term=148823
GNAI3	GNAI3	G protein subunit alpha i3	2773	https://www.ncbi.nlm.nih.gov/gene/?term=2773
GOLPH3L	GOLPH3L	golgi phosphoprotein 3 like	55204	https://www.ncbi.nlm.nih.gov/gene/?term=55204
GPD1L	GPD1L	glycerol-3-phosphate dehydrogenase 1 like	23171	https://www.ncbi.nlm.nih.gov/gene/?term=23171
GRTP1	GRTP1	growth hormone regulated TBC protein 1	79774	https://www.ncbi.nlm.nih.gov/gene/?term=79774
HADHB	HADHB	hydroxyacyl-CoA dehydrogenase trifunctional multienzyme complex subunit beta	3032	https://www.ncbi.nlm.nih.gov/gene/?term=3032
HMGN4	HMGN4	high mobility group nucleosomal binding domain 4	10473	https://www.ncbi.nlm.nih.gov/gene/?term=10473
INSIG1	INSIG1	insulin induced gene 1	3638	https://www.ncbi.nlm.nih.gov/gene/?term=3638
KPNA3	KPNA3	karyopherin subunit alpha 3	3839	https://www.ncbi.nlm.nih.gov/gene/?term=3839
LCA5L	LCA5L	LCA5L, lebercilin like	150082	https://www.ncbi.nlm.nih.gov/gene/?term=150082
LEPROTL1	LEPROTL1	leptin receptor overlapping transcript like 1	23484	https://www.ncbi.nlm.nih.gov/gene/?term=23484
LPCAT3	LPCAT3	lysophosphatidylcholine acyltransferase 3	10162	https://www.ncbi.nlm.nih.gov/gene/?term=10162
LUC7L3	LUC7L3	LUC7 like 3 pre-mRNA splicing factor	51747	https://www.ncbi.nlm.nih.gov/gene/?term=51747
MBOAT2	MBOAT2	membrane bound O-acyltransferase domain containing 2	129642	https://www.ncbi.nlm.nih.gov/gene/?term=129642
MDM4	MDM4	MDM4, p53 regulator	4194	https://www.ncbi.nlm.nih.gov/gene/?term=4194
MICU3	MICU3	mitochondrial calcium uptake family member 3	286097	https://www.ncbi.nlm.nih.gov/gene/?term=286097
MSR1	MSR1	macrophage scavenger receptor 1	4481	https://www.ncbi.nlm.nih.gov/gene/?term=4481
MTA3	MTA3	metastasis associated 1 family member 3	57504	https://www.ncbi.nlm.nih.gov/gene/?term=57504
MTX2	MTX2	metaxin 2	10651	https://www.ncbi.nlm.nih.gov/gene/?term=10651
MYL12A	MYL12A	myosin light chain 12A	10627	https://www.ncbi.nlm.nih.gov/gene/?term=10627
MYL12B	MYL12B	myosin light chain 12B	103910	https://www.ncbi.nlm.nih.gov/gene/?term=103910
NAA15	NAA15	N(alpha)-acetyltransferase 15, NatA auxiliary subunit	80155	https://www.ncbi.nlm.nih.gov/gene/?term=80155
NAA25	NAA25	N(alpha)-acetyltransferase 25, NatB auxiliary subunit	80018	https://www.ncbi.nlm.nih.gov/gene/?term=80018
NCKAP1	NCKAP1	NCK associated protein 1	10787	https://www.ncbi.nlm.nih.gov/gene/?term=10787
NCOA2	NCOA2	nuclear receptor coactivator 2	10499	https://www.ncbi.nlm.nih.gov/gene/?term=10499
NDEL1	NDEL1	nudE neurodevelopment protein 1 like 1	81565	https://www.ncbi.nlm.nih.gov/gene/?term=81565
NDRG3	NDRG3	NDRG family member 3	57446	https://www.ncbi.nlm.nih.gov/gene/?term=57446
NDRG4	NDRG4	NDRG family member 4	65009	https://www.ncbi.nlm.nih.gov/gene/?term=65009
NECAP1	NECAP1	NECAP endocytosis associated 1	25977	https://www.ncbi.nlm.nih.gov/gene/?term=25977
ODF2	ODF2	outer dense fiber of sperm tails 2	4957	https://www.ncbi.nlm.nih.gov/gene/?term=4957
OIP5	OIP5	Opa interacting protein 5	11339	https://www.ncbi.nlm.nih.gov/gene/?term=11339
PAPSS1	PAPSS1	3'-phosphoadenosine 5'-phosphosulfate synthase 1	9061	https://www.ncbi.nlm.nih.gov/gene/?term=9061
PAPSS2	PAPSS2	3'-phosphoadenosine 5'-phosphosulfate synthase 2	9060	https://www.ncbi.nlm.nih.gov/gene/?term=9060
PDHA2	PDHA2	pyruvate dehydrogenase E1 alpha 2 subunit	5161	https://www.ncbi.nlm.nih.gov/gene/?term=5161
PFKFB2	PFKFB2	6-phosphofructo-2-kinase/fructose-2,6-biphosphatase 2	5208	https://www.ncbi.nlm.nih.gov/gene/?term=5208
PI4K2B	PI4K2B	phosphatidylinositol 4-kinase type 2 beta	55300	https://www.ncbi.nlm.nih.gov/gene/?term=55300
PIAS2	PIAS2	protein inhibitor of activated STAT 2	9063	https://www.ncbi.nlm.nih.gov/gene/?term=9063
PPIP5K2	PPIP5K2	diphosphoinositol pentakisphosphate kinase 2	23262	https://www.ncbi.nlm.nih.gov/gene/?term=23262
PPP2R2B	PPP2R2B	protein phosphatase 2 regulatory subunit Bbeta	5521	https://www.ncbi.nlm.nih.gov/gene/?term=5521
PPP2R2D	PPP2R2D	protein phosphatase 2 regulatory subunit Bdelta	55844	https://www.ncbi.nlm.nih.gov/gene/?term=55844
PPP2R5C	PPP2R5C	protein phosphatase 2 regulatory subunit B'gamma	5527	https://www.ncbi.nlm.nih.gov/gene/?term=5527
PRKD3	PRKD3	protein kinase D3	23683	https://www.ncbi.nlm.nih.gov/gene/?term=23683
PRR11	PRR11	proline rich 11	55771	https://www.ncbi.nlm.nih.gov/gene/?term=55771
PSMC6	PSMC6	proteasome 26S subunit, ATPase 6	5706	https://www.ncbi.nlm.nih.gov/gene/?term=5706
PSMD10	PSMD10	proteasome 26S subunit, non-ATPase 10	5716	https://www.ncbi.nlm.nih.gov/gene/?term=5716
PSME3	PSME3	proteasome activator subunit 3	10197	https://www.ncbi.nlm.nih.gov/gene/?term=10197
PTBP3	PTBP3	polypyrimidine tract binding protein 3	9991	https://www.ncbi.nlm.nih.gov/gene/?term=9991
RABIF	RABIF	RAB interacting factor	5877	https://www.ncbi.nlm.nih.gov/gene/?term=5877
RAE1	RAE1	ribonucleic acid export 1	8480	https://www.ncbi.nlm.nih.gov/gene/?term=8480
RBM11	RBM11	RNA binding motif protein 11	54033	https://www.ncbi.nlm.nih.gov/gene/?term=54033
RBPJ	RBPJ	recombination signal binding protein for immunoglobulin kappa J region	3516	https://www.ncbi.nlm.nih.gov/gene/?term=3516
RMND5A	RMND5A	required for meiotic nuclear division 5 homolog A	64795	https://www.ncbi.nlm.nih.gov/gene/?term=64795
RNF168	RNF168	ring finger protein 168	165918	https://www.ncbi.nlm.nih.gov/gene/?term=165918
RRAGD	RRAGD	Ras related GTP binding D	58528	https://www.ncbi.nlm.nih.gov/gene/?term=58528
RRM2B	RRM2B	ribonucleotide reductase regulatory TP53 inducible subunit M2B	50484	https://www.ncbi.nlm.nih.gov/gene/?term=50484
RWDD2B	RWDD2B	RWD domain containing 2B	10069	https://www.ncbi.nlm.nih.gov/gene/?term=10069
SAAL1	SAAL1	serum amyloid A like 1	113174	https://www.ncbi.nlm.nih.gov/gene/?term=113174
SECISBP2	SECISBP2	SECIS binding protein 2	79048	https://www.ncbi.nlm.nih.gov/gene/?term=79048
SERTAD4	SERTAD4	SERTA domain containing 4	56256	https://www.ncbi.nlm.nih.gov/gene/?term=56256
SGO2	SGO2	shugoshin 2	151246	https://www.ncbi.nlm.nih.gov/gene/?term=151246
SLAIN2	SLAIN2	SLAIN motif family member 2	57606	https://www.ncbi.nlm.nih.gov/gene/?term=57606
SLC46A3	SLC46A3	solute carrier family 46 member 3	283537	https://www.ncbi.nlm.nih.gov/gene/?term=283537
SMAD2	SMAD2	SMAD family member 2	4087	https://www.ncbi.nlm.nih.gov/gene/?term=4087
SNAP29	SNAP29	synaptosome associated protein 29	9342	https://www.ncbi.nlm.nih.gov/gene/?term=9342
SNCA	SNCA	synuclein alpha	6622	https://www.ncbi.nlm.nih.gov/gene/?term=6622
SNTB2	SNTB2	syntrophin beta 2	6645	https://www.ncbi.nlm.nih.gov/gene/?term=6645
SNX31	SNX31	sorting nexin 31	169166	https://www.ncbi.nlm.nih.gov/gene/?term=169166
SPIN1	SPIN1	spindlin 1	10927	https://www.ncbi.nlm.nih.gov/gene/?term=10927
STAG1	STAG1	stromal antigen 1	10274	https://www.ncbi.nlm.nih.gov/gene/?term=10274
STX7	STX7	syntaxin 7	8417	https://www.ncbi.nlm.nih.gov/gene/?term=8417
TAF5L	TAF5L	TATA-box binding protein associated factor 5 like	27097	https://www.ncbi.nlm.nih.gov/gene/?term=27097
TFAP2C	TFAP2C	transcription factor AP-2 gamma	7022	https://www.ncbi.nlm.nih.gov/gene/?term=7022
THUMPD3	THUMPD3	THUMP domain containing 3	25917	https://www.ncbi.nlm.nih.gov/gene/?term=25917
TLK1	TLK1	tousled like kinase 1	9874	https://www.ncbi.nlm.nih.gov/gene/?term=9874
TMEM38B	TMEM38B	transmembrane protein 38B	55151	https://www.ncbi.nlm.nih.gov/gene/?term=55151
TMEM9B	TMEM9B	TMEM9 domain family member B	56674	https://www.ncbi.nlm.nih.gov/gene/?term=56674
TNFAIP8L2	TNFAIP8L2	TNF alpha induced protein 8 like 2	79626	https://www.ncbi.nlm.nih.gov/gene/?term=79626
TPM1	TPM1	tropomyosin 1	7168	https://www.ncbi.nlm.nih.gov/gene/?term=7168
TRAPPC3	TRAPPC3	trafficking protein particle complex 3	27095	https://www.ncbi.nlm.nih.gov/gene/?term=27095
TRMT10A	TRMT10A	tRNA methyltransferase 10A	93587	https://www.ncbi.nlm.nih.gov/gene/?term=93587
TRMT10C	TRMT10C	tRNA methyltransferase 10C, mitochondrial RNase P subunit	54931	https://www.ncbi.nlm.nih.gov/gene/?term=54931
TTK	TTK	TTK protein kinase	7272	https://www.ncbi.nlm.nih.gov/gene/?term=7272
UBE2D3	UBE2D3	ubiquitin conjugating enzyme E2 D3	7323	https://www.ncbi.nlm.nih.gov/gene/?term=7323
UCK1	UCK1	uridine-cytidine kinase 1	83549	https://www.ncbi.nlm.nih.gov/gene/?term=83549
UGP2	UGP2	UDP-glucose pyrophosphorylase 2	7360	https://www.ncbi.nlm.nih.gov/gene/?term=7360
UTP23	UTP23	UTP23, small subunit processome component	84294	https://www.ncbi.nlm.nih.gov/gene/?term=84294
VAMP4	VAMP4	vesicle associated membrane protein 4	8674	https://www.ncbi.nlm.nih.gov/gene/?term=8674
VDAC1	VDAC1	voltage dependent anion channel 1	7416	https://www.ncbi.nlm.nih.gov/gene/?term=7416
VPS26A	VPS26A	VPS26, retromer complex component A	9559	https://www.ncbi.nlm.nih.gov/gene/?term=9559
VPS37A	VPS37A	VPS37A, ESCRT-I subunit	137492	https://www.ncbi.nlm.nih.gov/gene/?term=137492
WDR12	WDR12	WD repeat domain 12	55759	https://www.ncbi.nlm.nih.gov/gene/?term=55759
WWC2	WWC2	WW and C2 domain containing 2	80014	https://www.ncbi.nlm.nih.gov/gene/?term=80014
XPO7	XPO7	exportin 7	23039	https://www.ncbi.nlm.nih.gov/gene/?term=23039
YAF2	YAF2	YY1 associated factor 2	10138	https://www.ncbi.nlm.nih.gov/gene/?term=10138
YWHAH	YWHAH	tyrosine 3-monooxygenase/tryptophan 5-monooxygenase activation protein eta	7533	https://www.ncbi.nlm.nih.gov/gene/?term=7533
ZC3H10	ZC3H10	zinc finger CCCH-type containing 10	84872	https://www.ncbi.nlm.nih.gov/gene/?term=84872
ZCCHC9	ZCCHC9	zinc finger CCHC-type containing 9	84240	https://www.ncbi.nlm.nih.gov/gene/?term=84240
ZDHHC14	ZDHHC14	zinc finger DHHC-type containing 14	79683	https://www.ncbi.nlm.nih.gov/gene/?term=79683
