## Supplementary material for "Parallel evolution of reduced cancer risk and tumor suppressor duplications in Xenarthra": enrichment_results_wg_result1657297622.txt

geneSet	description	link	size	overlap	expect	enrichmentRatio	pValue	FDR	overlapId	userId
R-HSA-8953854	Metabolism of RNA	http://reactome.org/PathwayBrowser/#/R-HSA-8953854	579	20	5.836816129370996	3.426525618883132	9.518750452297553e-7	0.0016429363280665576	10236;10772;115024;1974;220988;283742;29883;3190;51639;51808;53938;5432;5515;5520;55629;6428;6432;7529;7534;81929	HNRNPA3;HNRNPK;NT5C3B;PHAX;PNRC2;PPIL3;SRSF10;SRSF7;PPP2CA;SEH1L;SRSF3;YWHAZ;CNOT7;EIF4A2;FAM98B;HNRNPR;POLR2C;PPP2R2A;SF3B6;YWHAB
R-HSA-195258	RHO GTPase Effectors	http://reactome.org/PathwayBrowser/#/R-HSA-195258	254	11	2.5605376456998847	4.295972769028871	4.6533817300797864e-5	0.029753794995248276	22919;387;5500;5501;5515;5516;7529;7534;7846;81929;84790	PPP1CC;RHOA;PPP2CA;PPP2CB;SEH1L;YWHAZ;MAPRE1;PPP1CB;TUBA1A;TUBA1C;YWHAB
R-HSA-5663220	RHO GTPases Activate Formins	http://reactome.org/PathwayBrowser/#/R-HSA-5663220	136	8	1.37099653470545	5.835171568627451	6.493000269580662e-5	0.029753794995248276	22919;387;5501;5515;5516;7846;81929;84790	PPP1CC;RHOA;PPP2CA;PPP2CB;SEH1L;MAPRE1;TUBA1A;TUBA1C
R-HSA-72163	mRNA Splicing - Major Pathway	http://reactome.org/PathwayBrowser/#/R-HSA-72163	182	9	1.8347159508558228	4.905391483516484	8.664402925084858e-5	0.029753794995248276	10236;10772;220988;3190;51639;53938;5432;6428;6432	HNRNPA3;HNRNPK;PPIL3;SRSF10;SRSF7;SRSF3;HNRNPR;POLR2C;SF3B6
R-HSA-72172	mRNA Splicing	http://reactome.org/PathwayBrowser/#/R-HSA-72172	190	9	1.9153628058384964	4.698848684210526	1.204767580746946e-4	0.029753794995248276	10236;10772;220988;3190;51639;53938;5432;6428;6432	HNRNPA3;HNRNPK;PPIL3;SRSF10;SRSF7;SRSF3;HNRNPR;POLR2C;SF3B6
R-HSA-72203	Processing of Capped Intron-Containing Pre-mRNA	http://reactome.org/PathwayBrowser/#/R-HSA-72203	242	10	2.439567363225874	4.099087465564739	1.547564519017719e-4	0.029753794995248276	10236;10772;220988;3190;51639;53938;5432;6428;6432;81929	HNRNPA3;HNRNPK;PPIL3;SRSF10;SRSF7;SEH1L;SRSF3;HNRNPR;POLR2C;SF3B6
R-HSA-68882	Mitotic Anaphase	http://reactome.org/PathwayBrowser/#/R-HSA-68882	197	9	1.9859288039483356	4.531884517766498	1.5856754410414897e-4	0.029753794995248276	22919;5501;5515;5516;5520;7112;7846;81929;84790	PPP1CC;PPP2CA;PPP2CB;SEH1L;TMPO;MAPRE1;PPP2R2A;TUBA1A;TUBA1C
R-HSA-2555396	Mitotic Metaphase and Anaphase	http://reactome.org/PathwayBrowser/#/R-HSA-2555396	198	9	1.99600966082117	4.508996212121212	1.6475176078323273e-4	0.029753794995248276	22919;5501;5515;5516;5520;7112;7846;81929;84790	PPP1CC;PPP2CA;PPP2CB;SEH1L;TMPO;MAPRE1;PPP2R2A;TUBA1A;TUBA1C
R-HSA-2500257	Resolution of Sister Chromatid Cohesion	http://reactome.org/PathwayBrowser/#/R-HSA-2500257	123	7	1.2399453953586055	5.645409891598916	2.326963124534842e-4	0.029753794995248276	22919;5501;5515;5516;7846;81929;84790	PPP1CC;PPP2CA;PPP2CB;SEH1L;MAPRE1;TUBA1A;TUBA1C
R-HSA-2995383	Initiation of Nuclear Envelope Reformation	http://reactome.org/PathwayBrowser/#/R-HSA-2995383	13	3	0.13105113934684448	22.891826923076923	2.6389244478208784e-4	0.029753794995248276	5515;5520;7112	PPP2CA;TMPO;PPP2R2A
R-HSA-2995410	Nuclear Envelope Reassembly	http://reactome.org/PathwayBrowser/#/R-HSA-2995410	13	3	0.13105113934684448	22.891826923076923	2.6389244478208784e-4	0.029753794995248276	5515;5520;7112	PPP2CA;TMPO;PPP2R2A
R-HSA-4839735	AXIN mutants destabilize the destruction complex, activating WNT signaling	http://reactome.org/PathwayBrowser/#/R-HSA-4839735	14	3	0.14113199621967867	21.256696428571427	3.3341250551321977e-4	0.029753794995248276	1452;5515;5516	PPP2CA;PPP2CB;CSNK1A1
R-HSA-4839744	truncated APC mutants destabilize the destruction complex	http://reactome.org/PathwayBrowser/#/R-HSA-4839744	14	3	0.14113199621967867	21.256696428571427	3.3341250551321977e-4	0.029753794995248276	1452;5515;5516	PPP2CA;PPP2CB;CSNK1A1
R-HSA-4839748	AMER1 mutants destabilize the destruction complex	http://reactome.org/PathwayBrowser/#/R-HSA-4839748	14	3	0.14113199621967867	21.256696428571427	3.3341250551321977e-4	0.029753794995248276	1452;5515;5516	PPP2CA;PPP2CB;CSNK1A1
R-HSA-5467337	APC truncation mutants have impaired AXIN binding	http://reactome.org/PathwayBrowser/#/R-HSA-5467337	14	3	0.14113199621967867	21.256696428571427	3.3341250551321977e-4	0.029753794995248276	1452;5515;5516	PPP2CA;PPP2CB;CSNK1A1
R-HSA-5467340	AXIN missense mutants destabilize the destruction complex	http://reactome.org/PathwayBrowser/#/R-HSA-5467340	14	3	0.14113199621967867	21.256696428571427	3.3341250551321977e-4	0.029753794995248276	1452;5515;5516	PPP2CA;PPP2CB;CSNK1A1
R-HSA-5467348	Truncations of AMER1 destabilize the destruction complex	http://reactome.org/PathwayBrowser/#/R-HSA-5467348	14	3	0.14113199621967867	21.256696428571427	3.3341250551321977e-4	0.029753794995248276	1452;5515;5516	PPP2CA;PPP2CB;CSNK1A1
R-HSA-5625740	RHO GTPases activate PKNs	http://reactome.org/PathwayBrowser/#/R-HSA-5625740	35	4	0.35282999054919667	11.336904761904762	3.9963855169244944e-4	0.029753794995248276	387;5500;7529;7534	RHOA;YWHAZ;PPP1CB;YWHAB
R-HSA-4839743	phosphorylation site mutants of CTNNB1 are not targeted to the proteasome by the destruction complex	http://reactome.org/PathwayBrowser/#/R-HSA-4839743	15	3	0.15121285309251287	19.839583333333334	4.137260022514244e-4	0.029753794995248276	1452;5515;5516	PPP2CA;PPP2CB;CSNK1A1
R-HSA-5339716	Misspliced GSK3beta mutants stabilize beta-catenin	http://reactome.org/PathwayBrowser/#/R-HSA-5339716	15	3	0.15121285309251287	19.839583333333334	4.137260022514244e-4	0.029753794995248276	1452;5515;5516	PPP2CA;PPP2CB;CSNK1A1
R-HSA-5358747	S33 mutants of beta-catenin aren't phosphorylated	http://reactome.org/PathwayBrowser/#/R-HSA-5358747	15	3	0.15121285309251287	19.839583333333334	4.137260022514244e-4	0.029753794995248276	1452;5515;5516	PPP2CA;PPP2CB;CSNK1A1
R-HSA-5358749	S37 mutants of beta-catenin aren't phosphorylated	http://reactome.org/PathwayBrowser/#/R-HSA-5358749	15	3	0.15121285309251287	19.839583333333334	4.137260022514244e-4	0.029753794995248276	1452;5515;5516	PPP2CA;PPP2CB;CSNK1A1
R-HSA-5358751	S45 mutants of beta-catenin aren't phosphorylated	http://reactome.org/PathwayBrowser/#/R-HSA-5358751	15	3	0.15121285309251287	19.839583333333334	4.137260022514244e-4	0.029753794995248276	1452;5515;5516	PPP2CA;PPP2CB;CSNK1A1
R-HSA-5358752	T41 mutants of beta-catenin aren't phosphorylated	http://reactome.org/PathwayBrowser/#/R-HSA-5358752	15	3	0.15121285309251287	19.839583333333334	4.137260022514244e-4	0.029753794995248276	1452;5515;5516	PPP2CA;PPP2CB;CSNK1A1
R-HSA-194315	Signaling by Rho GTPases	http://reactome.org/PathwayBrowser/#/R-HSA-194315	382	12	3.850887325422661	3.1161649214659684	4.336890682553607e-4	0.029941893272350105	22919;2665;387;5500;5501;5515;5516;7529;7534;7846;81929;84790	PPP1CC;RHOA;GDI2;PPP2CA;PPP2CB;SEH1L;YWHAZ;MAPRE1;PPP1CB;TUBA1A;TUBA1C;YWHAB
R-HSA-190840	Microtubule-dependent trafficking of connexons from Golgi to the plasma membrane	http://reactome.org/PathwayBrowser/#/R-HSA-190840	16	3	0.16129370996534706	18.599609375	5.054890000254497e-4	0.033556692847843315	2697;7846;84790	GJA1;TUBA1A;TUBA1C
R-HSA-196299	Beta-catenin phosphorylation cascade	http://reactome.org/PathwayBrowser/#/R-HSA-196299	17	3	0.17137456683818125	17.50551470588235	6.093351117379964e-4	0.037561157244992205	1452;5515;5516	PPP2CA;PPP2CB;CSNK1A1
R-HSA-190872	Transport of connexons to the plasma membrane	http://reactome.org/PathwayBrowser/#/R-HSA-190872	17	3	0.17137456683818125	17.50551470588235	6.093351117379964e-4	0.037561157244992205	2697;7846;84790	GJA1;TUBA1A;TUBA1C
R-HSA-70171	Glycolysis	http://reactome.org/PathwayBrowser/#/R-HSA-70171	70	5	0.7056599810983933	7.085565476190476	6.763106424039211e-4	0.03891040562630559	10007;5515;5516;669;81929	BPGM;GNPDA1;PPP2CA;PPP2CB;SEH1L
R-HSA-1445148	Translocation of SLC2A4 (GLUT4) to the plasma membrane	http://reactome.org/PathwayBrowser/#/R-HSA-1445148	70	5	0.7056599810983933	7.085565476190476	6.763106424039211e-4	0.03891040562630559	7529;7534;7846;84790;8773	SNAP23;YWHAZ;TUBA1A;TUBA1C;YWHAB
R-HSA-2028269	Signaling by Hippo	http://reactome.org/PathwayBrowser/#/R-HSA-2028269	20	3	0.20161713745668383	14.8796875	9.99380990009513e-4	0.05564295447601353	55233;7529;836	CASP3;MOB1A;YWHAB
R-HSA-68875	Mitotic Prophase	http://reactome.org/PathwayBrowser/#/R-HSA-68875	80	5	0.8064685498267353	6.199869791666666	0.0012411526537580153	0.06694467126207296	23399;5515;5516;7112;81929	CTDNEP1;PPP2CA;PPP2CB;SEH1L;TMPO
R-HSA-6811436	COPI-independent Golgi-to-ER retrograde traffic	http://reactome.org/PathwayBrowser/#/R-HSA-6811436	49	4	0.49396198676887537	8.097789115646258	0.0014521112530747615	0.07594981887294056	22931;7846;829;84790	RAB18;CAPZA1;TUBA1A;TUBA1C
R-HSA-68886	M Phase	http://reactome.org/PathwayBrowser/#/R-HSA-68886	329	10	3.316601911162449	3.0151342451874363	0.0017083292378741177	0.08672283131090375	22919;23399;5501;5515;5516;5520;7112;7846;81929;84790	CTDNEP1;PPP1CC;PPP2CA;PPP2CB;SEH1L;TMPO;MAPRE1;PPP2R2A;TUBA1A;TUBA1C
R-HSA-392451	G beta:gamma signalling through PI3Kgamma	http://reactome.org/PathwayBrowser/#/R-HSA-392451	25	3	0.2520214218208548	11.903749999999999	0.0019440743791334647	0.08840132461741534	2787;387;59345	RHOA;GNG5;GNB4
R-HSA-69273	Cyclin A/B1/B2 associated events during G2/M transition	http://reactome.org/PathwayBrowser/#/R-HSA-69273	25	3	0.2520214218208548	11.903749999999999	0.0019440743791334647	0.08840132461741534	5515;5516;5520	PPP2CA;PPP2CB;PPP2R2A
R-HSA-5673000	RAF activation	http://reactome.org/PathwayBrowser/#/R-HSA-5673000	25	3	0.2520214218208548	11.903749999999999	0.0019440743791334647	0.08840132461741534	5515;5516;7529	PPP2CA;PPP2CB;YWHAB
R-HSA-3371497	HSP90 chaperone cycle for steroid hormone receptors (SHR)	http://reactome.org/PathwayBrowser/#/R-HSA-3371497	53	4	0.5342854142602121	7.486635220125786	0.0019462632302791327	0.08840132461741534	3301;7846;829;84790	DNAJA1;CAPZA1;TUBA1A;TUBA1C
R-HSA-163767	PP2A-mediated dephosphorylation of key metabolic factors	http://reactome.org/PathwayBrowser/#/R-HSA-163767	7	2	0.07056599810983934	28.342261904761905	0.002043591249484167	0.09044201273358132	5515;5516	PPP2CA;PPP2CB
R-HSA-70326	Glucose metabolism	http://reactome.org/PathwayBrowser/#/R-HSA-70326	90	5	0.9072771185550772	5.51099537037037	0.0020967237250077986	0.0904736287340865	10007;5515;5516;669;81929	BPGM;GNPDA1;PPP2CA;PPP2CB;SEH1L
R-HSA-389957	Prefoldin mediated transfer of substrate to CCT/TriC	http://reactome.org/PathwayBrowser/#/R-HSA-389957	26	3	0.26210227869368896	11.445913461538462	0.002181696149841983	0.09184408669822591	7411;7846;84790	VBP1;TUBA1A;TUBA1C
R-HSA-390466	Chaperonin-mediated protein folding	http://reactome.org/PathwayBrowser/#/R-HSA-390466	93	5	0.9375196891735798	5.333221326164875	0.002421447035592661	0.09950994246268888	2787;59345;7411;7846;84790	VBP1;GNG5;GNB4;TUBA1A;TUBA1C
R-HSA-141424	Amplification of signal from the kinetochores	http://reactome.org/PathwayBrowser/#/R-HSA-141424	95	5	0.9576814029192482	5.22094298245614	0.0026573275054766476	0.10165381072284721	22919;5501;5515;5516;81929	PPP1CC;PPP2CA;PPP2CB;SEH1L;MAPRE1
R-HSA-141444	Amplification of signal from unattached kinetochores via a MAD2 inhibitory signal	http://reactome.org/PathwayBrowser/#/R-HSA-141444	95	5	0.9576814029192482	5.22094298245614	0.0026573275054766476	0.10165381072284721	22919;5501;5515;5516;81929	PPP1CC;PPP2CA;PPP2CB;SEH1L;MAPRE1
R-HSA-2467813	Separation of Sister Chromatids	http://reactome.org/PathwayBrowser/#/R-HSA-2467813	186	7	1.8750393783471595	3.733254928315412	0.0026728637143172973	0.10165381072284721	22919;5501;5515;5516;7846;81929;84790	PPP1CC;PPP2CA;PPP2CB;SEH1L;MAPRE1;TUBA1A;TUBA1C
R-HSA-397795	G-protein beta:gamma signalling	http://reactome.org/PathwayBrowser/#/R-HSA-397795	28	3	0.28226399243935735	10.628348214285714	0.002709197736530111	0.10165381072284721	2787;387;59345	RHOA;GNG5;GNB4
R-HSA-391251	Protein folding	http://reactome.org/PathwayBrowser/#/R-HSA-391251	99	5	0.998004830410585	5.009995791245791	0.00317847895014689	0.11368437890110912	2787;59345;7411;7846;84790	VBP1;GNG5;GNB4;TUBA1A;TUBA1C
R-HSA-69275	G2/M Transition	http://reactome.org/PathwayBrowser/#/R-HSA-69275	192	7	1.9355245195841646	3.616590711805556	0.0031907360876222146	0.11368437890110912	22919;5500;5515;5516;5520;7846;84790	PPP2CA;PPP2CB;MAPRE1;PPP1CB;PPP2R2A;TUBA1A;TUBA1C
R-HSA-3700989	Transcriptional Regulation by TP53	http://reactome.org/PathwayBrowser/#/R-HSA-3700989	359	10	3.6190276173474745	2.763173166202414	0.0032274244299851373	0.11368437890110912	117584;1327;29883;5432;5515;5516;5876;6884;7529;7534	COX4I1;RFFL;TAF13;PPP2CA;PPP2CB;RABGGTB;YWHAZ;CNOT7;POLR2C;YWHAB
R-HSA-389958	Cooperation of Prefoldin and TriC/CCT in actin and tubulin folding	http://reactome.org/PathwayBrowser/#/R-HSA-389958	30	3	0.30242570618502573	9.919791666666667	0.0033090572499405724	0.11422865626794856	7411;7846;84790	VBP1;TUBA1A;TUBA1C
R-HSA-453274	Mitotic G2-G2/M phases	http://reactome.org/PathwayBrowser/#/R-HSA-453274	194	7	1.955686233329833	3.5793062714776633	0.0033794069732773213	0.11436973403679719	22919;5500;5515;5516;5520;7846;84790	PPP2CA;PPP2CB;MAPRE1;PPP1CB;PPP2R2A;TUBA1A;TUBA1C
R-HSA-68877	Mitotic Prometaphase	http://reactome.org/PathwayBrowser/#/R-HSA-68877	196	7	1.9758479470755015	3.542782738095238	0.0035764976111591906	0.11844471027871883	22919;5501;5515;5516;7846;81929;84790	PPP1CC;PPP2CA;PPP2CB;SEH1L;MAPRE1;TUBA1A;TUBA1C
R-HSA-4641262	Disassembly of the destruction complex and recruitment of AXIN to the membrane	http://reactome.org/PathwayBrowser/#/R-HSA-4641262	31	3	0.31250656305785995	9.599798387096772	0.003637062366611876	0.11844471027871883	1452;5515;5516	PPP2CA;PPP2CB;CSNK1A1
R-HSA-2465910	MASTL Facilitates Mitotic Progression	http://reactome.org/PathwayBrowser/#/R-HSA-2465910	10	2	0.10080856872834192	19.839583333333334	0.004293608240472202	0.13410284051574667	5515;5516	PPP2CA;PPP2CB
R-HSA-927802	Nonsense-Mediated Decay (NMD)	http://reactome.org/PathwayBrowser/#/R-HSA-927802	33	3	0.3326682768035283	9.017992424242424	0.004350961221831873	0.13410284051574667	5515;5520;55629	PNRC2;PPP2CA;PPP2R2A
R-HSA-975957	Nonsense Mediated Decay (NMD) enhanced by the Exon Junction Complex (EJC)	http://reactome.org/PathwayBrowser/#/R-HSA-975957	33	3	0.3326682768035283	9.017992424242424	0.004350961221831873	0.13410284051574667	5515;5520;55629	PNRC2;PPP2CA;PPP2R2A
R-HSA-190861	Gap junction assembly	http://reactome.org/PathwayBrowser/#/R-HSA-190861	34	3	0.3427491336763625	8.752757352941176	0.004737502328616028	0.14098153481364248	2697;7846;84790	GJA1;TUBA1A;TUBA1C
R-HSA-4791275	Signaling by WNT in cancer	http://reactome.org/PathwayBrowser/#/R-HSA-4791275	34	3	0.3427491336763625	8.752757352941176	0.004737502328616028	0.14098153481364248	1452;5515;5516	PPP2CA;PPP2CB;CSNK1A1
R-HSA-1640170	Cell Cycle	http://reactome.org/PathwayBrowser/#/R-HSA-1640170	576	13	5.806573558752494	2.238841869212963	0.004975954833275842	0.1434894963508412	22919;23399;5500;5501;5515;5516;5520;7112;7529;7534;7846;81929;84790	CTDNEP1;PPP1CC;PPP2CA;PPP2CB;SEH1L;TMPO;YWHAZ;MAPRE1;PPP1CB;PPP2R2A;TUBA1A;TUBA1C;YWHAB
R-HSA-163685	Integration of energy metabolism	http://reactome.org/PathwayBrowser/#/R-HSA-163685	110	5	1.108894256011761	4.508996212121212	0.004988047381836891	0.1434894963508412	2787;51094;5515;5516;59345	ADIPOR1;GNG5;PPP2CA;PPP2CB;GNB4
R-HSA-6804757	Regulation of TP53 Degradation	http://reactome.org/PathwayBrowser/#/R-HSA-6804757	35	3	0.35282999054919667	8.502678571428572	0.005144177057702537	0.14427237229445003	117584;5515;5516	RFFL;PPP2CA;PPP2CB
R-HSA-69618	Mitotic Spindle Checkpoint	http://reactome.org/PathwayBrowser/#/R-HSA-69618	111	5	1.1189751128845953	4.468374624624624	0.005182437475235169	0.14427237229445003	22919;5501;5515;5516;81929	PPP1CC;PPP2CA;PPP2CB;SEH1L;MAPRE1
R-HSA-1169408	ISG15 antiviral mechanism	http://reactome.org/PathwayBrowser/#/R-HSA-1169408	70	4	0.7056599810983933	5.668452380952381	0.005351165944350367	0.14628531556573207	1974;3838;3840;81929	KPNA4;SEH1L;EIF4A2;KPNA2
R-HSA-195721	Signaling by WNT	http://reactome.org/PathwayBrowser/#/R-HSA-195721	267	8	2.6915887850467293	2.972222222222222	0.005424252720861444	0.14628531556573207	1452;2787;387;5515;5516;59345;7534;8724	RHOA;SNX3;GNG5;PPP2CA;PPP2CB;YWHAZ;CSNK1A1;GNB4
R-HSA-6806003	Regulation of TP53 Expression and Degradation	http://reactome.org/PathwayBrowser/#/R-HSA-6806003	36	3	0.3629108474220309	8.266493055555555	0.0055712709874891075	0.14793867268317232	117584;5515;5516	RFFL;PPP2CA;PPP2CB
R-HSA-170834	Signaling by TGF-beta Receptor Complex	http://reactome.org/PathwayBrowser/#/R-HSA-170834	72	4	0.7258216948440618	5.51099537037037	0.005913309524965049	0.15233391403118918	387;5500;5501;892	PPP1CC;RHOA;CCNC;PPP1CB
R-HSA-168254	Influenza Infection	http://reactome.org/PathwayBrowser/#/R-HSA-168254	72	4	0.7258216948440618	5.51099537037037	0.005913309524965049	0.15233391403118918	3838;3840;5432;81929	KPNA4;SEH1L;KPNA2;POLR2C
R-HSA-187037	Signaling by NTRK1 (TRKA)	http://reactome.org/PathwayBrowser/#/R-HSA-187037	74	4	0.7459834085897301	5.36204954954955	0.006513538353599024	0.16532892938693994	387;5515;5516;7529	RHOA;PPP2CA;PPP2CB;YWHAB
R-HSA-168276	NS1 Mediated Effects on Host Pathways	http://reactome.org/PathwayBrowser/#/R-HSA-168276	39	3	0.39315341804053344	7.6306089743589745	0.006977706106286119	0.1720502962778549	3838;3840;81929	KPNA4;SEH1L;KPNA2
R-HSA-5675221	Negative regulation of MAPK pathway	http://reactome.org/PathwayBrowser/#/R-HSA-5675221	39	3	0.39315341804053344	7.6306089743589745	0.006977706106286119	0.1720502962778549	5515;5516;7529	PPP2CA;PPP2CB;YWHAB
R-HSA-75035	Chk1/Chk2(Cds1) mediated inactivation of Cyclin B:Cdk1 complex	http://reactome.org/PathwayBrowser/#/R-HSA-75035	13	2	0.13105113934684448	15.261217948717949	0.007297251780443936	0.17253502154857855	7529;7534	YWHAZ;YWHAB
R-HSA-202670	ERKs are inactivated	http://reactome.org/PathwayBrowser/#/R-HSA-202670	13	2	0.13105113934684448	15.261217948717949	0.007297251780443936	0.17253502154857855	5515;5516	PPP2CA;PPP2CB
R-HSA-113501	Inhibition of replication initiation of damaged DNA by RB1/E2F1	http://reactome.org/PathwayBrowser/#/R-HSA-113501	13	2	0.13105113934684448	15.261217948717949	0.007297251780443936	0.17253502154857855	5515;5516	PPP2CA;PPP2CB
R-HSA-1169410	Antiviral mechanism by IFN-stimulated genes	http://reactome.org/PathwayBrowser/#/R-HSA-1169410	77	4	0.7762259792082328	5.153138528138528	0.007487631846433973	0.17464395360736537	1974;3838;3840;81929	KPNA4;SEH1L;EIF4A2;KPNA2
R-HSA-69278	Cell Cycle, Mitotic	http://reactome.org/PathwayBrowser/#/R-HSA-69278	472	11	4.758164443977738	2.3118158545197742	0.007721145486038639	0.17768929478536918	22919;23399;5500;5501;5515;5516;5520;7112;7846;81929;84790	CTDNEP1;PPP1CC;PPP2CA;PPP2CB;SEH1L;TMPO;MAPRE1;PPP1CB;PPP2R2A;TUBA1A;TUBA1C
R-HSA-168253	Host Interactions with Influenza Factors	http://reactome.org/PathwayBrowser/#/R-HSA-168253	41	3	0.41331513178620183	7.258384146341464	0.008022017136867676	0.1821842312925475	3838;3840;81929	KPNA4;SEH1L;KPNA2
R-HSA-69231	Cyclin D associated events in G1	http://reactome.org/PathwayBrowser/#/R-HSA-69231	43	3	0.4334768455318702	6.9207848837209305	0.009153661094906562	0.2003947557955345	5515;5516;5520	PPP2CA;PPP2CB;PPP2R2A
R-HSA-69236	G1 Phase	http://reactome.org/PathwayBrowser/#/R-HSA-69236	43	3	0.4334768455318702	6.9207848837209305	0.009153661094906562	0.2003947557955345	5515;5516;5520	PPP2CA;PPP2CB;PPP2R2A
R-HSA-199991	Membrane Trafficking	http://reactome.org/PathwayBrowser/#/R-HSA-199991	624	13	6.290454688648535	2.066623263888889	0.009552740093175416	0.2003947557955345	10175;11154;22931;2665;2697;7529;7534;7846;829;84790;8773;8905;90411	CNIH1;GJA1;MCFD2;RAB18;SNAP23;AP1S2;CAPZA1;GDI2;YWHAZ;AP4S1;TUBA1A;TUBA1C;YWHAB
R-HSA-111447	Activation of BAD and translocation to mitochondria	http://reactome.org/PathwayBrowser/#/R-HSA-111447	15	2	0.15121285309251287	13.226388888888888	0.00969545560688334	0.2003947557955345	7529;7534	YWHAZ;YWHAB
R-HSA-1295596	Spry regulation of FGF signaling	http://reactome.org/PathwayBrowser/#/R-HSA-1295596	15	2	0.15121285309251287	13.226388888888888	0.00969545560688334	0.2003947557955345	5515;5516	PPP2CA;PPP2CB
R-HSA-4419969	Depolymerisation of the Nuclear Lamina	http://reactome.org/PathwayBrowser/#/R-HSA-4419969	15	2	0.15121285309251287	13.226388888888888	0.00969545560688334	0.2003947557955345	23399;7112	CTDNEP1;TMPO
R-HSA-111885	Opioid Signalling	http://reactome.org/PathwayBrowser/#/R-HSA-111885	83	4	0.8367111204452379	4.780622489959839	0.00971385886684617	0.2003947557955345	2787;5515;5516;59345	GNG5;PPP2CA;PPP2CB;GNB4
R-HSA-109606	Intrinsic Pathway for Apoptosis	http://reactome.org/PathwayBrowser/#/R-HSA-109606	44	3	0.44355770240470443	6.7634943181818175	0.009752699586804692	0.2003947557955345	7529;7534;836	CASP3;YWHAZ;YWHAB
R-HSA-674695	RNA Polymerase II Pre-transcription Events	http://reactome.org/PathwayBrowser/#/R-HSA-674695	84	4	0.8467919773180721	4.723710317460317	0.010122337530509284	0.20554299503128262	4300;5432;6884;85403	MLLT3;TAF13;EAF1;POLR2C
R-HSA-190828	Gap junction trafficking	http://reactome.org/PathwayBrowser/#/R-HSA-190828	45	3	0.4536385592775386	6.613194444444444	0.010374106588090903	0.20820590664005695	2697;7846;84790	GJA1;TUBA1A;TUBA1C
R-HSA-351202	Metabolism of polyamines	http://reactome.org/PathwayBrowser/#/R-HSA-351202	86	4	0.8669536910637404	4.613856589147287	0.010972403082861293	0.2136756054337843	384;4953;51582;58478	ARG2;ENOPH1;AZIN1;ODC1
R-HSA-392517	Rap1 signalling	http://reactome.org/PathwayBrowser/#/R-HSA-392517	16	2	0.16129370996534706	12.399739583333332	0.011008307979291643	0.2136756054337843	7529;7534	YWHAZ;YWHAB
R-HSA-4570464	SUMOylation of RNA binding proteins	http://reactome.org/PathwayBrowser/#/R-HSA-4570464	46	3	0.4637194161503728	6.469429347826086	0.011018035274395599	0.2136756054337843	3190;6613;81929	HNRNPK;SUMO2;SEH1L
R-HSA-157858	Gap junction trafficking and regulation	http://reactome.org/PathwayBrowser/#/R-HSA-157858	47	3	0.473800273023207	6.331781914893617	0.01168462719657315	0.22408518379205838	2697;7846;84790	GJA1;TUBA1A;TUBA1C
R-HSA-432142	Platelet sensitization by LDL	http://reactome.org/PathwayBrowser/#/R-HSA-432142	17	2	0.17137456683818125	11.670343137254902	0.01239483769496541	0.23509329518143185	5515;5516	PPP2CA;PPP2CB
R-HSA-418346	Platelet homeostasis	http://reactome.org/PathwayBrowser/#/R-HSA-418346	90	4	0.9072771185550772	4.4087962962962965	0.012807910848101733	0.24028754482416947	2787;5515;5516;59345	GNG5;PPP2CA;PPP2CB;GNB4
