## Supplementary material for "Parallel evolution of reduced cancer risk and tumor suppressor duplications in Xenarthra": goslim_summary_wg_result1657297622_cc.txt

GO:0005634	nucleus	82
GO:0016020	membrane	78
GO:0005829	cytosol	65
GO:0032991	protein-containing complex	61
GO:0031974	membrane-enclosed lumen	56
GO:0031982	vesicle	47
GO:0012505	endomembrane system	43
GO:0005615	extracellular space	35
GO:0005739	mitochondrion	23
GO:0005794	Golgi apparatus	22
GO:0005783	endoplasmic reticulum	20
GO:0005856	cytoskeleton	18
GO:0031975	envelope	17
GO:0042995	cell projection	16
GO:0005694	chromosome	13
GO:0005768	endosome	8
GO:0005773	vacuole	8
GO:0005811	lipid droplet	1
GO:0005840	ribosome	1
