## Supplementary material for "Parallel evolution of reduced cancer risk and tumor suppressor duplications in Xenarthra": goslim_summary_wg_result1657297622_mf.txt

GO:0005515	protein binding	117
GO:0043167	ion binding	49
GO:0003676	nucleic acid binding	37
GO:0016787	hydrolase activity	27
GO:0016740	transferase activity	24
GO:0000166	nucleotide binding	19
GO:0030234	enzyme regulator activity	13
GO:0005215	transporter activity	10
GO:0005198	structural molecule activity	7
GO:0003682	chromatin binding	4
GO:0008289	lipid binding	4
GO:0060089	molecular transducer activity	1
GO:0009055	electron transfer activity	1
GO:0016209	antioxidant activity	1
GO:0031386	protein tag	1
GO:0045182	translation regulator activity	1
