## Supplementary material for "Parallel evolution of reduced cancer risk and tumor suppressor duplications in Xenarthra": interestingID_mappingTable_wg_result1657297622.txt

userId	geneSymbol	geneName	entrezgene	gLink
ADIPOR1	ADIPOR1	adiponectin receptor 1	51094	https://www.ncbi.nlm.nih.gov/gene/?term=51094
ANP32E	ANP32E	acidic nuclear phosphoprotein 32 family member E	81611	https://www.ncbi.nlm.nih.gov/gene/?term=81611
ARG2	ARG2	arginase 2	384	https://www.ncbi.nlm.nih.gov/gene/?term=384
ARL5A	ARL5A	ADP ribosylation factor like GTPase 5A	26225	https://www.ncbi.nlm.nih.gov/gene/?term=26225
AZI2	AZI2	5-azacytidine induced 2	64343	https://www.ncbi.nlm.nih.gov/gene/?term=64343
BTF3	BTF3	basic transcription factor 3	689	https://www.ncbi.nlm.nih.gov/gene/?term=689
C1GALT1	C1GALT1	core 1 synthase, glycoprotein-N-acetylgalactosamine 3-beta-galactosyltransferase 1	56913	https://www.ncbi.nlm.nih.gov/gene/?term=56913
CDK2AP1	CDK2AP1	cyclin dependent kinase 2 associated protein 1	8099	https://www.ncbi.nlm.nih.gov/gene/?term=8099
CNBP	CNBP	CCHC-type zinc finger nucleic acid binding protein	7555	https://www.ncbi.nlm.nih.gov/gene/?term=7555
CNIH1	CNIH1	cornichon family AMPA receptor auxiliary protein 1	10175	https://www.ncbi.nlm.nih.gov/gene/?term=10175
COX4I1	COX4I1	cytochrome c oxidase subunit 4I1	1327	https://www.ncbi.nlm.nih.gov/gene/?term=1327
CTDNEP1	CTDNEP1	CTD nuclear envelope phosphatase 1	23399	https://www.ncbi.nlm.nih.gov/gene/?term=23399
DNAJA1	DNAJA1	DnaJ heat shock protein family (Hsp40) member A1	3301	https://www.ncbi.nlm.nih.gov/gene/?term=3301
EFHD1	EFHD1	EF-hand domain family member D1	80303	https://www.ncbi.nlm.nih.gov/gene/?term=80303
EIF5	EIF5	eukaryotic translation initiation factor 5	1983	https://www.ncbi.nlm.nih.gov/gene/?term=1983
ENOPH1	ENOPH1	enolase-phosphatase 1	58478	https://www.ncbi.nlm.nih.gov/gene/?term=58478
FBXO34	FBXO34	F-box protein 34	55030	https://www.ncbi.nlm.nih.gov/gene/?term=55030
FUNDC1	FUNDC1	FUN14 domain containing 1	139341	https://www.ncbi.nlm.nih.gov/gene/?term=139341
GHITM	GHITM	growth hormone inducible transmembrane protein	27069	https://www.ncbi.nlm.nih.gov/gene/?term=27069
GJA1	GJA1	gap junction protein alpha 1	2697	https://www.ncbi.nlm.nih.gov/gene/?term=2697
GPBP1	GPBP1	GC-rich promoter binding protein 1	65056	https://www.ncbi.nlm.nih.gov/gene/?term=65056
HNRNPA3	HNRNPA3	heterogeneous nuclear ribonucleoprotein A3	220988	https://www.ncbi.nlm.nih.gov/gene/?term=220988
HNRNPK	HNRNPK	heterogeneous nuclear ribonucleoprotein K	3190	https://www.ncbi.nlm.nih.gov/gene/?term=3190
INA	INA	internexin neuronal intermediate filament protein alpha	9118	https://www.ncbi.nlm.nih.gov/gene/?term=9118
ISCU	ISCU	iron-sulfur cluster assembly enzyme	23479	https://www.ncbi.nlm.nih.gov/gene/?term=23479
MCFD2	MCFD2	multiple coagulation factor deficiency 2	90411	https://www.ncbi.nlm.nih.gov/gene/?term=90411
MLLT3	MLLT3	MLLT3, super elongation complex subunit	4300	https://www.ncbi.nlm.nih.gov/gene/?term=4300
MXI1	MXI1	MAX interactor 1, dimerization protein	4601	https://www.ncbi.nlm.nih.gov/gene/?term=4601
NDFIP2	NDFIP2	Nedd4 family interacting protein 2	54602	https://www.ncbi.nlm.nih.gov/gene/?term=54602
NPL	NPL	N-acetylneuraminate pyruvate lyase	80896	https://www.ncbi.nlm.nih.gov/gene/?term=80896
NT5C3B	NT5C3B	5'-nucleotidase, cytosolic IIIB	115024	https://www.ncbi.nlm.nih.gov/gene/?term=115024
OTUD6B	OTUD6B	OTU domain containing 6B	51633	https://www.ncbi.nlm.nih.gov/gene/?term=51633
PDIK1L	PDIK1L	PDLIM1 interacting kinase 1 like	149420	https://www.ncbi.nlm.nih.gov/gene/?term=149420
PHAX	PHAX	phosphorylated adaptor for RNA export	51808	https://www.ncbi.nlm.nih.gov/gene/?term=51808
PHKB	PHKB	phosphorylase kinase regulatory subunit beta	5257	https://www.ncbi.nlm.nih.gov/gene/?term=5257
PNN	PNN	pinin, desmosome associated protein	5411	https://www.ncbi.nlm.nih.gov/gene/?term=5411
PNRC1	PNRC1	proline rich nuclear receptor coactivator 1	10957	https://www.ncbi.nlm.nih.gov/gene/?term=10957
PNRC2	PNRC2	proline rich nuclear receptor coactivator 2	55629	https://www.ncbi.nlm.nih.gov/gene/?term=55629
PPIL3	PPIL3	peptidylprolyl isomerase like 3	53938	https://www.ncbi.nlm.nih.gov/gene/?term=53938
PPP1CC	PPP1CC	protein phosphatase 1 catalytic subunit gamma	5501	https://www.ncbi.nlm.nih.gov/gene/?term=5501
PTDSS1	PTDSS1	phosphatidylserine synthase 1	9791	https://www.ncbi.nlm.nih.gov/gene/?term=9791
RAB18	RAB18	RAB18, member RAS oncogene family	22931	https://www.ncbi.nlm.nih.gov/gene/?term=22931
RFFL	RFFL	ring finger and FYVE like domain containing E3 ubiquitin protein ligase	117584	https://www.ncbi.nlm.nih.gov/gene/?term=117584
RHOA	RHOA	ras homolog family member A	387	https://www.ncbi.nlm.nih.gov/gene/?term=387
RNF114	RNF114	ring finger protein 114	55905	https://www.ncbi.nlm.nih.gov/gene/?term=55905
SERBP1	SERBP1	SERPINE1 mRNA binding protein 1	26135	https://www.ncbi.nlm.nih.gov/gene/?term=26135
SLC35A4	SLC35A4	solute carrier family 35 member A4	113829	https://www.ncbi.nlm.nih.gov/gene/?term=113829
SNAP23	SNAP23	synaptosome associated protein 23	8773	https://www.ncbi.nlm.nih.gov/gene/?term=8773
SNX3	SNX3	sorting nexin 3	8724	https://www.ncbi.nlm.nih.gov/gene/?term=8724
SOD2	SOD2	superoxide dismutase 2	6648	https://www.ncbi.nlm.nih.gov/gene/?term=6648
SRPK2	SRPK2	SRSF protein kinase 2	6733	https://www.ncbi.nlm.nih.gov/gene/?term=6733
SRSF10	SRSF10	serine and arginine rich splicing factor 10	10772	https://www.ncbi.nlm.nih.gov/gene/?term=10772
SRSF7	SRSF7	serine and arginine rich splicing factor 7	6432	https://www.ncbi.nlm.nih.gov/gene/?term=6432
SSBP1	SSBP1	single stranded DNA binding protein 1	6742	https://www.ncbi.nlm.nih.gov/gene/?term=6742
SUCLA2	SUCLA2	succinate-CoA ligase ADP-forming beta subunit	8803	https://www.ncbi.nlm.nih.gov/gene/?term=8803
SUMO2	SUMO2	NA	6613	https://www.ncbi.nlm.nih.gov/gene/?term=6613
SUPT20H	SUPT20H	SPT20 homolog, SAGA complex component	55578	https://www.ncbi.nlm.nih.gov/gene/?term=55578
TAF13	TAF13	TATA-box binding protein associated factor 13	6884	https://www.ncbi.nlm.nih.gov/gene/?term=6884
TIMM17A	TIMM17A	translocase of inner mitochondrial membrane 17A	10440	https://www.ncbi.nlm.nih.gov/gene/?term=10440
UBE2Q1	UBE2Q1	ubiquitin conjugating enzyme E2 Q1	55585	https://www.ncbi.nlm.nih.gov/gene/?term=55585
USP14	USP14	ubiquitin specific peptidase 14	9097	https://www.ncbi.nlm.nih.gov/gene/?term=9097
VBP1	VBP1	VHL binding protein 1	7411	https://www.ncbi.nlm.nih.gov/gene/?term=7411
VDAC3	VDAC3	voltage dependent anion channel 3	7419	https://www.ncbi.nlm.nih.gov/gene/?term=7419
ZC3H15	ZC3H15	zinc finger CCCH-type containing 15	55854	https://www.ncbi.nlm.nih.gov/gene/?term=55854
ACYP1	ACYP1	acylphosphatase 1	97	https://www.ncbi.nlm.nih.gov/gene/?term=97
AP1S2	AP1S2	adaptor related protein complex 1 subunit sigma 2	8905	https://www.ncbi.nlm.nih.gov/gene/?term=8905
BPGM	BPGM	bisphosphoglycerate mutase	669	https://www.ncbi.nlm.nih.gov/gene/?term=669
CAPZA1	CAPZA1	capping actin protein of muscle Z-line subunit alpha 1	829	https://www.ncbi.nlm.nih.gov/gene/?term=829
CASP3	CASP3	caspase 3	836	https://www.ncbi.nlm.nih.gov/gene/?term=836
CDADC1	CDADC1	cytidine and dCMP deaminase domain containing 1	81602	https://www.ncbi.nlm.nih.gov/gene/?term=81602
CEPT1	CEPT1	choline/ethanolamine phosphotransferase 1	10390	https://www.ncbi.nlm.nih.gov/gene/?term=10390
CHSY1	CHSY1	chondroitin sulfate synthase 1	22856	https://www.ncbi.nlm.nih.gov/gene/?term=22856
CKAP2	CKAP2	cytoskeleton associated protein 2	26586	https://www.ncbi.nlm.nih.gov/gene/?term=26586
CRIPT	CRIPT	CXXC repeat containing interactor of PDZ3 domain	9419	https://www.ncbi.nlm.nih.gov/gene/?term=9419
CTNNAL1	CTNNAL1	catenin alpha like 1	8727	https://www.ncbi.nlm.nih.gov/gene/?term=8727
DCAF5	DCAF5	DDB1 and CUL4 associated factor 5	8816	https://www.ncbi.nlm.nih.gov/gene/?term=8816
FAM20B	FAM20B	FAM20B, glycosaminoglycan xylosylkinase	9917	https://www.ncbi.nlm.nih.gov/gene/?term=9917
FRMD4B	FRMD4B	FERM domain containing 4B	23150	https://www.ncbi.nlm.nih.gov/gene/?term=23150
GDI2	GDI2	GDP dissociation inhibitor 2	2665	https://www.ncbi.nlm.nih.gov/gene/?term=2665
GNG5	GNG5	G protein subunit gamma 5	2787	https://www.ncbi.nlm.nih.gov/gene/?term=2787
GNPDA1	GNPDA1	glucosamine-6-phosphate deaminase 1	10007	https://www.ncbi.nlm.nih.gov/gene/?term=10007
GRPEL1	GRPEL1	GrpE like 1, mitochondrial	80273	https://www.ncbi.nlm.nih.gov/gene/?term=80273
KCTD20	KCTD20	potassium channel tetramerization domain containing 20	222658	https://www.ncbi.nlm.nih.gov/gene/?term=222658
KPNA4	KPNA4	karyopherin subunit alpha 4	3840	https://www.ncbi.nlm.nih.gov/gene/?term=3840
LIN7C	LIN7C	lin-7 homolog C, crumbs cell polarity complex component	55327	https://www.ncbi.nlm.nih.gov/gene/?term=55327
MICU2	MICU2	mitochondrial calcium uptake 2	221154	https://www.ncbi.nlm.nih.gov/gene/?term=221154
MOB1A	MOB1A	MOB kinase activator 1A	55233	https://www.ncbi.nlm.nih.gov/gene/?term=55233
MORF4L2	MORF4L2	mortality factor 4 like 2	9643	https://www.ncbi.nlm.nih.gov/gene/?term=9643
NAB1	NAB1	NGFI-A binding protein 1	4664	https://www.ncbi.nlm.nih.gov/gene/?term=4664
NAP1L1	NAP1L1	nucleosome assembly protein 1 like 1	4673	https://www.ncbi.nlm.nih.gov/gene/?term=4673
ORMDL2	ORMDL2	ORMDL sphingolipid biosynthesis regulator 2	29095	https://www.ncbi.nlm.nih.gov/gene/?term=29095
PAIP2	PAIP2	poly(A) binding protein interacting protein 2	51247	https://www.ncbi.nlm.nih.gov/gene/?term=51247
PCMTD1	PCMTD1	protein-L-isoaspartate (D-aspartate) O-methyltransferase domain containing 1	115294	https://www.ncbi.nlm.nih.gov/gene/?term=115294
PPP2CA	PPP2CA	protein phosphatase 2 catalytic subunit alpha	5515	https://www.ncbi.nlm.nih.gov/gene/?term=5515
PPP2CB	PPP2CB	protein phosphatase 2 catalytic subunit beta	5516	https://www.ncbi.nlm.nih.gov/gene/?term=5516
RAB2B	RAB2B	RAB2B, member RAS oncogene family	84932	https://www.ncbi.nlm.nih.gov/gene/?term=84932
RABGGTB	RABGGTB	Rab geranylgeranyltransferase subunit beta	5876	https://www.ncbi.nlm.nih.gov/gene/?term=5876
SEH1L	SEH1L	SEH1 like nucleoporin	81929	https://www.ncbi.nlm.nih.gov/gene/?term=81929
SNX13	SNX13	sorting nexin 13	23161	https://www.ncbi.nlm.nih.gov/gene/?term=23161
SRSF3	SRSF3	serine and arginine rich splicing factor 3	6428	https://www.ncbi.nlm.nih.gov/gene/?term=6428
STK38	STK38	serine/threonine kinase 38	11329	https://www.ncbi.nlm.nih.gov/gene/?term=11329
SYNCRIP	SYNCRIP	synaptotagmin binding cytoplasmic RNA interacting protein	10492	https://www.ncbi.nlm.nih.gov/gene/?term=10492
SYPL1	SYPL1	synaptophysin like 1	6856	https://www.ncbi.nlm.nih.gov/gene/?term=6856
TAX1BP1	TAX1BP1	Tax1 binding protein 1	8887	https://www.ncbi.nlm.nih.gov/gene/?term=8887
TMPO	TMPO	thymopoietin	7112	https://www.ncbi.nlm.nih.gov/gene/?term=7112
TOR1AIP2	TOR1AIP2	torsin 1A interacting protein 2	163590	https://www.ncbi.nlm.nih.gov/gene/?term=163590
UBAC2	UBAC2	UBA domain containing 2	337867	https://www.ncbi.nlm.nih.gov/gene/?term=337867
YWHAZ	YWHAZ	tyrosine 3-monooxygenase/tryptophan 5-monooxygenase activation protein zeta	7534	https://www.ncbi.nlm.nih.gov/gene/?term=7534
AP4S1	AP4S1	adaptor related protein complex 4 subunit sigma 1	11154	https://www.ncbi.nlm.nih.gov/gene/?term=11154
ATP1B3	ATP1B3	ATPase Na+/K+ transporting subunit beta 3	483	https://www.ncbi.nlm.nih.gov/gene/?term=483
AZIN1	AZIN1	antizyme inhibitor 1	51582	https://www.ncbi.nlm.nih.gov/gene/?term=51582
BIRC2	BIRC2	baculoviral IAP repeat containing 2	329	https://www.ncbi.nlm.nih.gov/gene/?term=329
CAPRIN1	CAPRIN1	cell cycle associated protein 1	4076	https://www.ncbi.nlm.nih.gov/gene/?term=4076
CCNC	CCNC	cyclin C	892	https://www.ncbi.nlm.nih.gov/gene/?term=892
CHPT1	CHPT1	choline phosphotransferase 1	56994	https://www.ncbi.nlm.nih.gov/gene/?term=56994
CKS2	CKS2	CDC28 protein kinase regulatory subunit 2	1164	https://www.ncbi.nlm.nih.gov/gene/?term=1164
CNIH4	CNIH4	cornichon family AMPA receptor auxiliary protein 4	29097	https://www.ncbi.nlm.nih.gov/gene/?term=29097
CNOT7	CNOT7	CCR4-NOT transcription complex subunit 7	29883	https://www.ncbi.nlm.nih.gov/gene/?term=29883
CSNK1A1	CSNK1A1	casein kinase 1 alpha 1	1452	https://www.ncbi.nlm.nih.gov/gene/?term=1452
DRAM2	DRAM2	DNA damage regulated autophagy modulator 2	128338	https://www.ncbi.nlm.nih.gov/gene/?term=128338
EAF1	EAF1	ELL associated factor 1	85403	https://www.ncbi.nlm.nih.gov/gene/?term=85403
EIF4A2	EIF4A2	eukaryotic translation initiation factor 4A2	1974	https://www.ncbi.nlm.nih.gov/gene/?term=1974
FAM168B	FAM168B	family with sequence similarity 168 member B	130074	https://www.ncbi.nlm.nih.gov/gene/?term=130074
FAM98B	FAM98B	family with sequence similarity 98 member B	283742	https://www.ncbi.nlm.nih.gov/gene/?term=283742
G3BP2	G3BP2	G3BP stress granule assembly factor 2	9908	https://www.ncbi.nlm.nih.gov/gene/?term=9908
GLO1	GLO1	glyoxalase I	2739	https://www.ncbi.nlm.nih.gov/gene/?term=2739
GNB4	GNB4	G protein subunit beta 4	59345	https://www.ncbi.nlm.nih.gov/gene/?term=59345
HNRNPR	HNRNPR	heterogeneous nuclear ribonucleoprotein R	10236	https://www.ncbi.nlm.nih.gov/gene/?term=10236
ICA1	ICA1	islet cell autoantigen 1	3382	https://www.ncbi.nlm.nih.gov/gene/?term=3382
KPNA2	KPNA2	karyopherin subunit alpha 2	3838	https://www.ncbi.nlm.nih.gov/gene/?term=3838
LAPTM4B	LAPTM4B	lysosomal protein transmembrane 4 beta	55353	https://www.ncbi.nlm.nih.gov/gene/?term=55353
MAPRE1	MAPRE1	microtubule associated protein RP/EB family member 1	22919	https://www.ncbi.nlm.nih.gov/gene/?term=22919
MTFR1	MTFR1	mitochondrial fission regulator 1	9650	https://www.ncbi.nlm.nih.gov/gene/?term=9650
NUCKS1	NUCKS1	nuclear casein kinase and cyclin dependent kinase substrate 1	64710	https://www.ncbi.nlm.nih.gov/gene/?term=64710
NXPE3	NXPE3	neurexophilin and PC-esterase domain family member 3	91775	https://www.ncbi.nlm.nih.gov/gene/?term=91775
ODC1	ODC1	ornithine decarboxylase 1	4953	https://www.ncbi.nlm.nih.gov/gene/?term=4953
PLA2G12A	PLA2G12A	phospholipase A2 group XIIA	81579	https://www.ncbi.nlm.nih.gov/gene/?term=81579
POLDIP2	POLDIP2	DNA polymerase delta interacting protein 2	26073	https://www.ncbi.nlm.nih.gov/gene/?term=26073
POLR2C	POLR2C	RNA polymerase II subunit C	5432	https://www.ncbi.nlm.nih.gov/gene/?term=5432
PPP1CB	PPP1CB	protein phosphatase 1 catalytic subunit beta	5500	https://www.ncbi.nlm.nih.gov/gene/?term=5500
PPP2R2A	PPP2R2A	protein phosphatase 2 regulatory subunit Balpha	5520	https://www.ncbi.nlm.nih.gov/gene/?term=5520
SETD3	SETD3	SET domain containing 3, actin histidine methyltransferase	84193	https://www.ncbi.nlm.nih.gov/gene/?term=84193
SF3B6	SF3B6	splicing factor 3b subunit 6	51639	https://www.ncbi.nlm.nih.gov/gene/?term=51639
STMN1	STMN1	stathmin 1	3925	https://www.ncbi.nlm.nih.gov/gene/?term=3925
TOMM20	TOMM20	translocase of outer mitochondrial membrane 20	9804	https://www.ncbi.nlm.nih.gov/gene/?term=9804
TUBA1A	TUBA1A	tubulin alpha 1a	7846	https://www.ncbi.nlm.nih.gov/gene/?term=7846
TUBA1C	TUBA1C	tubulin alpha 1c	84790	https://www.ncbi.nlm.nih.gov/gene/?term=84790
UBXN2A	UBXN2A	UBX domain protein 2A	165324	https://www.ncbi.nlm.nih.gov/gene/?term=165324
YWHAB	YWHAB	tyrosine 3-monooxygenase/tryptophan 5-monooxygenase activation protein beta	7529	https://www.ncbi.nlm.nih.gov/gene/?term=7529
