## Supplementary material for "Parallel evolution of reduced cancer risk and tumor suppressor duplications in Xenarthra": Source data: Figure 4 ΓÇô source data 1.txt

supp	dose	len	sd
Sloth	0	1.00	0.18
Sloth	5	1.35	0.20
Sloth	10	1.45	0.26
Sloth	15	2.35	0.13
Sloth	20	2.58	0.10
Sloth	25	2.89	0.18
Armadillo	0	1.00	0.17
Armadillo	5	1.07	0.05
Armadillo	10	1.10	0.12
Armadillo	15	2.17	0.14
Armadillo	20	2.57	0.15
Armadillo	25	2.59	0.14
Aardvark	0	1.00	0.21
Aardvark	5	1.06	0.35
Aardvark	10	1.23	0.17
Aardvark	15	1.26	0.11
Aardvark	20	1.47	0.13
Aardvark	25	1.87	0.14
Anteater	0	1.00	0.30
Anteater	5	1.22	0.12
Anteater	10	1.93	0.20
Anteater	15	2.31	0.43
Anteater	20	2.55	0.39
Anteater	25	2.41	0.25
Hyrax	0	1.00	0.00
Hyrax	5	0.94	0.12
Hyrax	10	0.93	0.12
Hyrax	15	1.04	0.13
Hyrax	20	1.15	0.16
Hyrax	25	1.20	0.10
Human	0	1.00	0.11
Human	5	1.04	0.11
Human	10	1.03	0.16
Human	15	1.04	0.13
Human	20	1.09	0.16
Human	25	1.43	0.14
Bat	0	1.00	0.10
Bat	5	1.15	0.24
Bat	10	1.01	0.06
Bat	15	0.96	0.08
Bat	20	0.94	0.15
Bat	25	1.58	0.15
Elephas	0	1.00	0.07
Elephas	5	1.41	0.13
Elephas	10	2.67	0.13
Elephas	15	3.52	0.25
Elephas	20	5.38	0.32
Elephas	25	6.03	0.66
Loxodonta	0	1.00	0.04
Loxodonta	5	1.30	0.02
Loxodonta	10	2.34	0.13
Loxodonta	15	4.61	0.23
Loxodonta	20	5.22	0.37
Loxodonta	25	6.16	0.67
Turtle	0	1.00	0.14
Turtle	5	1.13	0.17
Turtle	10	1.19	0.13
Turtle	15	1.10	0.13
Turtle	20	1.05	0.12
Turtle	25	1.16	0.16
Chicken	0	1.00	0.11
Chicken	5	1.04	0.11
Chicken	10	1.03	0.16
Chicken	15	1.04	0.13
Chicken	20	1.09	0.16
Chicken	25	1.43	0.14
