## Supplementary material for "Parallel evolution of reduced cancer risk and tumor suppressor duplications in Xenarthra": Source data: Figure 4 ΓÇô source data 2.txt

Mammals	Sloths	Anteaters	Armadillos	Cancer
11.96	110	46.45	33	50
13.96	103	43	40	58
14.18		40	39	40
14.98				62
15.05				31
15.54				52
15.57				30
16.48				38
17.15				43
17.33				43
18.13				40
18.33				39
20.74				71
21.07				36
25.84				34
26.7				49
26.9				51
27.24				28
28.83				36
29.29				46
29.71
30.5
31.32
31.68
31.71
32.54
35.14
35.6
36.72
37.59
37.83
37.88
38.52
38.69
43.58
44.71
46.45
48.45
48.47
50.24
52.07
59.05
60.51
64.43
65.32
67.16
68.43
72.71
73.82
75.42
78.4
79.87
81.85
90.31
100.61
103.21
103.83
14.4
31
42
44.71
43.2
55
48.85
36
41
25
14.5
35.6
27.16
36
24
36
31.4
23.9
79.87
