## Supplementary material for "Parallel evolution of reduced cancer risk and tumor suppressor duplications in Xenarthra": Source data: Figure 4 ΓÇô source data 3.xls

### Sheet: Data
Species	Clade	Female body mass (kg)	Male body mass (kg)	Species body mass (kg)	Female sexual maturity (days)	Male sexual maturity (days)	Species sexual maturity (days)	Source of sexual maturity	CMR	ICM	Adult life expectancy	Diet (Animal)	Diet (Invertebrate)	Diet (Vertebrate)	Diet (Fish)	Diet (Reptile)	Diet (Bird)	Diet (Mammals)	No.individuals	No.dead individuals	No. neoplasia cases	No. individuals with available postmortem pathological records	Reference
Echinops_telfairi	Afrotheria	0.155031	0.142928	0.14898	335.562	373.709		ZIMS	0.0571429	0.0246634	2720.27	1	1	1	0	0	0	1	539	245	2	35	https://doi.org/10.1038/s41586-021-04224-5
Addax_nasomaculatus	Artiodactyla	102.281	118.985	110.633	1010.21			ZIMS	0.0357143	0.0616241	3127.89	0	0	0	0	0	0	0	762	336	3	84	https://doi.org/10.1038/s41586-021-04224-6
Aepyceros_melampus	Artiodactyla	42.3738	53.9257	48.1498	484.308	404.425	373.965	ZIMS	0.0573248	0.141182	2465.89	0	0	0	0	0	0	0	1007	537	9	157	https://doi.org/10.1038/s41586-021-04224-7
Alces_alces	Artiodactyla	292.792	397.025	344.909	755.47	626.602	373.965	ZIMS	0	0	2103.78	0	0	0	0	0	0	0	246	147	0	33	https://doi.org/10.1038/s41586-021-04224-8
Ammotragus_lervia	Artiodactyla	55.4358	79.4344	67.4351	373.246			ZIMS	0.0403226	0.0852774	3157.15	0	0	0	0	0	0	0	1298	589	5	124	https://doi.org/10.1038/s41586-021-04224-9
Antidorcas_marsupialis	Artiodactyla	28.9549	30.747	29.8509	232.023	522.339		ZIMS	0.0060241	0.00544821	1728.06	0	0	0	0	0	0	0	654	400	1	166	https://doi.org/10.1038/s41586-021-04224-10
Antilocapra_americana	Artiodactyla	41.013	45.8113	43.4121	525.445	560.051		ZIMS	0.03125	0.037927	2057.88	0	0	0	0	0	0	0	176	99	1	32	https://doi.org/10.1038/s41586-021-04224-11
Antilope_cervicapra	Artiodactyla	28.1572	33.9162	31.0367	514.663			ZIMS	0	0	2307.02	0	0	0	0	0	0	0	1886	981	0	196	https://doi.org/10.1038/s41586-021-04224-12
Axis_axis	Artiodactyla	47.7114	70.5659	59.1386	686.68	934.784		ZIMS	0.0810811	0.0709125	3332.79	0	0	0	0	0	0	0	819	332	6	74	https://doi.org/10.1038/s41586-021-04224-13
Axis_porcinus	Artiodactyla	30.6158	42.0761	36.3459	311.376			ZIMS	0.0344828	0.0266616	3381.52	0	0	0	0	0	0	0	361	131	1	29	https://doi.org/10.1038/s41586-021-04224-14
Bison_bison	Artiodactyla	486.867	777.241	632.054	893.444	840.589		ZIMS	0.0547945	0.0524977	4678.87	0	0	0	0	0	0	0	985	314	4	73	https://doi.org/10.1038/s41586-021-04224-15
Bison_bonasus	Artiodactyla	351.821	627.587	489.704	893.444	840.589		ZIMS	0.0408163	0.0445521	4130.22	0	0	0	0	0	0	0	497	209	2	49	https://doi.org/10.1038/s41586-021-04224-16
Boselaphus_tragocamelus	Artiodactyla	177.588	229.765	203.676	867.608			ZIMS	0.05	0.0494658	3532.2	0	0	0	0	0	0	0	444	191	2	40	https://doi.org/10.1038/s41586-021-04224-17
Budorcas_taxicolor	Artiodactyla	234.844	342.222	288.533	809.901	747.418		ZIMS	0.0357143	0.00625435	4042.38	0	0	0	0	0	0	0	399	128	1	28	https://doi.org/10.1038/s41586-021-04224-18
Capra_caucasica	Artiodactyla	47.7229	83.3304	65.5267	926.093	1110.89		ZIMS	0	0	2178.04	0	0	0	0	0	0	0	384	222	0	58	https://doi.org/10.1038/s41586-021-04224-19
Capra_falconeri	Artiodactyla	34.7692	60.8025	47.7859	762.95			ZIMS	0.0136986	0.115654	2226.85	0	0	0	0	0	0	0	581	304	1	73	https://doi.org/10.1038/s41586-021-04224-20
Capra_ibex	Artiodactyla	37.3595	73.9619	55.6607	839.808	1285.97		ZIMS	0	0	2727.22	0	0	0	0	0	0	0	366	201	0	42	https://doi.org/10.1038/s41586-021-04224-21
Capra_nubiana	Artiodactyla	28.0796	53.7218	40.9007	729.295	829.967		ZIMS	0.0416667	0.0291457	2301.5	0	0	0	0	0	0	0	424	228	2	48	https://doi.org/10.1038/s41586-021-04224-22
Cervus_canadensis	Artiodactyla	295.597	349.817	322.707	852	730		https://www.iucnredlist.org/species/55997823/55997871	0	0	4139.74								407	175	0	39	https://doi.org/10.1038/s41586-021-04224-23
Cervus_elaphus	Artiodactyla	203.424	160.28	181.852	875.187	747.418	373.965	ZIMS	0	0	3589.92	0	0	0	0	0	0	0	595	260	0	61	https://doi.org/10.1038/s41586-021-04224-24
Cervus_nippon	Artiodactyla	57.5404	80.3558	68.9481	571.056	511.93		ZIMS	0.0163934	0.012412	2727.23	0	0	0	0	0	0	0	1239	671	2	122	https://doi.org/10.1038/s41586-021-04224-25
Connochaetes_gnou	Artiodactyla	128.856	134.184	131.52	730.692	1121.89		ZIMS	0	0	3279.07	0	0	0	0	0	0	0	158	76	0	30	https://doi.org/10.1038/s41586-021-04224-26
Connochaetes_taurinus	Artiodactyla	170.066	219.657	194.862	474.532	933.76	373.965	ZIMS	0.00934579	0.00785641	3117.78	0	0	0	0	0	0	0	781	340	1	107	https://doi.org/10.1038/s41586-021-04224-27
Dama_dama	Artiodactyla	46.0268	63.5918	54.8093	518.48	470.72		ZIMS	0.0206897	0.0131018	2732.3	0	0	0	0	0	0	0	1368	703	3	145	https://doi.org/10.1038/s41586-021-04224-28
Dama_mesopotamica	Artiodactyla	59.594	87.7643	73.6791	487	507		https://genomics.senescence.info/species/entry.php?species=Dama_dama	0.1	0.15159	3096.06	0	0	0	0	0	0	0	316	129	3	30	https://doi.org/10.1038/s41586-021-04224-29
Damaliscus_pygargus	Artiodactyla	70.5925	71.9204	71.2564	724.11			ZIMS	0	0	2480.66	0	0	0	0	0	0	0	407	225	0	68	https://doi.org/10.1038/s41586-021-04224-30
Elaphurus_davidianus	Artiodactyla	175.435	209.376	192.406	840.853	1214.3		ZIMS	0.0163934	0.013224	3076.13	0	0	0	0	0	0	0	528	288	1	61	https://doi.org/10.1038/s41586-021-04224-31
Eudorcas_thomsonii	Artiodactyla	18.6295	22.3168	20.4731	368.284	184.295	747.93	ZIMS	0.038961	0.0992252	2162.64	0	0	0	0	0	0	0	447	259	3	77	https://doi.org/10.1038/s41586-021-04224-32
Gazella_cuvieri	Artiodactyla	23.848	24.6473	24.2477	357.258	184.295	747.93	ZIMS	0	0	2317.93	0	0	0	0	0	0	0	89	48	0	20	https://doi.org/10.1038/s41586-021-04224-33
Gazella_dorcas	Artiodactyla	12.1493	13.9136	13.0315	586.465	635.817		ZIMS	0.0769231	0.111731	2083.34	0	0	0	0	0	0	0	266	147	3	39	https://doi.org/10.1038/s41586-021-04224-34
Gazella_leptoceros	Artiodactyla	13.499	16.3347	14.9169	160.867			ZIMS	0	0	1835.87	0	0	0	0	0	0	0	141	89	0	26	https://doi.org/10.1038/s41586-021-04224-35
Gazella_marica	Artiodactyla	14.9062	17.5624	16.2343	384	463		Data on closest relatives from AnAge: - subgutturosa : 646 (f) / 746 (m) - leptoceros : 157 (f) - cuvieri : 349 (f) / 180 (m)	0		2476.22								405	146	0	33	https://doi.org/10.1038/s41586-021-04224-36
Gazella_subgutturosa	Artiodactyla	17.618	21.1136	19.3658	640.185	763.8		ZIMS	0	0	1942.64	0	0	0	0	0	0	0	348	175	0	49	https://doi.org/10.1038/s41586-021-04224-37
Giraffa_camelopardalis	Artiodactyla	758.188	1065.01	911.597	1360.85	1683.23		ZIMS	0.0122699	0.0102212	4568.44	0	0	0	0	0	0	0	1836	648	2	163	https://doi.org/10.1038/s41586-021-04224-38
Hippopotamus_amphibius	Artiodactyla	1413.51	1585.4	1499.45	1420.99	1309.52		ZIMS	0	0	11385	0	0	0	0	0	0	0	391	64	0	22	https://doi.org/10.1038/s41586-021-04224-39
Hippotragus_equinus	Artiodactyla	218.256	268.883	243.57	743.641	833.422		ZIMS	0	0	3082.81	0	0	0	0	0	0	0	303	136	0	35	https://doi.org/10.1038/s41586-021-04224-40
Hippotragus_niger	Artiodactyla	187.538	213.563	200.551	780.69	1212.25		ZIMS	0.0140845	0.00877977	2838.43	0	0	0	0	0	0	0	477	237	1	71	https://doi.org/10.1038/s41586-021-04224-41
Kobus_ellipsiprymnus	Artiodactyla	151.281	174.513	162.897	706.361	373.965	373.965	ZIMS	0.0142857	0.00697224	3330.55	0	0	0	0	0	0	0	736	354	1	70	https://doi.org/10.1038/s41586-021-04224-42
Kobus_leche	Artiodactyla	71.402	95.234	83.318	871.168	1075.05		ZIMS	0.00806452	0.0136895	3275.13	0	0	0	0	0	0	0	959	429	1	124	https://doi.org/10.1038/s41586-021-04224-43
Kobus_megaceros	Artiodactyla	66.9087	85.6217	76.2652	713.804	747.418		ZIMS	0.123077	0.186633	2981.97	0	0	0	0	0	0	0	500	241	8	65	https://doi.org/10.1038/s41586-021-04224-44
Litocranius_walleri	Artiodactyla	23.8813	27.3249	25.6031	367.927			ZIMS	0.0357143	0.0837919	1757.56	0	0	0	0	0	0	0	181	121	1	28	https://doi.org/10.1038/s41586-021-04224-45
Madoqua_kirkii	Artiodactyla	5.34438	4.67735	5.01087	245.687	311.253		ZIMS	0.0163934	0.0098194	2140.7	0	0	0	0	0	0	0	382	187	1	61	https://doi.org/10.1038/s41586-021-04224-46
Muntiacus_muntjak	Artiodactyla	21.7546	25.824	23.7893	275.719	339.922		ZIMS	0		4266.89	0	0	0	0	0	0	0	293	88	0	27	https://doi.org/10.1038/s41586-021-04224-47
Muntiacus_reevesi	Artiodactyla	9.6326	10.9607	10.2967	249.35			ZIMS	0.00970874	0.014299	2857.87	0	0	0	0	0	0	0	778	401	1	103	https://doi.org/10.1038/s41586-021-04224-48
Nanger_dama	Artiodactyla	46.5601	57.5626	52.0614	540	365		https://nationalzoo.si.edu/animals/dama-gazelle; https://www.researchgate.net/publication/262684087_Nanger_dama_Dama_Gazelle	0.0186916	0.0196259	2331.08	0	0	0	0	0	0	0	656	328	2	107	https://doi.org/10.1038/s41586-021-04224-49
Odocoileus_virginianus	Artiodactyla	42.2036	48.046	45.1248	321.27	426.95	373.965	ZIMS	0	0	3189.76	0	0	0	0	0	0	0	276	149	0	46	https://doi.org/10.1038/s41586-021-04224-50
Oryx_beisa	Artiodactyla	142.879	150.68	146.78	584.867	563.123		ZIMS	0	0	4041.11	0	0	0	0	0	0	0	190	63	0	22	https://doi.org/10.1038/s41586-021-04224-51
Oryx_dammah	Artiodactyla	137.289	139.844	138.566	616.759	563.123		ZIMS	0.0163934	0.0120842	3507.35	0	0	0	0	0	0	0	1282	556	2	122	https://doi.org/10.1038/s41586-021-04224-52
Oryx_gazella	Artiodactyla	165.901	162.822	164.361	581.243	563.123		ZIMS	0	0	3094.84	0	0	0	0	0	0	0	396	191	0	47	https://doi.org/10.1038/s41586-021-04224-53
Oryx_leucoryx	Artiodactyla	87.0362	86.1819	86.6091	686.313	563.123		ZIMS	0	0	3425.35	0	0	0	0	0	0	0	578	231	0	56	https://doi.org/10.1038/s41586-021-04224-54
Ovibos_moschatus	Artiodactyla	228.279	296.462	262.371	1135.86	1308.49		ZIMS	0	0	2993.99	0	0	0	0	0	0	0	149	76	0	32	https://doi.org/10.1038/s41586-021-04224-55
Phacochoerus_africanus	Artiodactyla	81.5317	101.729	91.6302	591.791	591.791		ZIMS	0.177778	0.235782	3034.37	0	0	0	0	0	0	0	362	166	8	45	https://doi.org/10.1038/s41586-021-04224-56
Potamochoerus_porcus	Artiodactyla	69.1153	78.9813	74.0483	1041.44	1122.15		ZIMS	0.0185185	0.0199384	3194.94	0	0	0	0	0	0	0	534	212	1	54	https://doi.org/10.1038/s41586-021-04224-57
Pseudois_nayaur	Artiodactyla	38.786	51.905	45.3455	691.588			ZIMS	0	0	3074.35	0	0	0	0	0	0	0	304	118	0	34	https://doi.org/10.1038/s41586-021-04224-58
Pudu_puda	Artiodactyla	8.69158	9.34085	9.01622	246.545	327.635		ZIMS	0	0	2000.25	0	0	0	0	0	0	0	279	181	0	46	https://doi.org/10.1038/s41586-021-04224-59
Rangifer_tarandus	Artiodactyla	86.7677	128.079	107.424	694.774	696.225	373.965	ZIMS	0.0344828	0.0457539	2735.58	0	0	0	0	0	0	0	1023	530	3	87	https://doi.org/10.1038/s41586-021-04224-60
Rucervus_duvaucelii	Artiodactyla	102.77	173.137	137.954	1028.2			ZIMS	0	0	3042.57	0	0	0	0	0	0	0	361	183	0	59	https://doi.org/10.1038/s41586-021-04224-61
Rucervus_eldii	Artiodactyla	75.6234	97.3753	86.4994	552.674			ZIMS	0.0111111	0.00775708	3135.04	0	0	0	0	0	0	0	707	347	1	90	https://doi.org/10.1038/s41586-021-04224-62
Rusa_alfredi	Artiodactyla	35.4211	45.3514	40.3863	604.09			ZIMS	0.0285714	0.0156986	2446.06	0	0	0	0	0	0	0	178	107	1	35	https://doi.org/10.1038/s41586-021-04224-63
Syncerus_caffer	Artiodactyla	438.186	444.97	441.578	1505.97	1713.94	373.965	ZIMS	0	0	5026.79	0	0	0	0	0	0	0	305	98	0	22	https://doi.org/10.1038/s41586-021-04224-64
Tragelaphus_angasii	Artiodactyla	59.7447	98.2892	79.017	462.776			ZIMS	0.0196078	0.0101955	2412.19	0	0	0	0	0	0	0	683	318	2	102	https://doi.org/10.1038/s41586-021-04224-65
Tragelaphus_eurycerus	Artiodactyla	209.604	290.41	250.007	840.378	935.808		ZIMS	0.0422535	0.0293553	2899.29	0	0	0	0	0	0	0	606	321	3	71	https://doi.org/10.1038/s41586-021-04224-66
Tragelaphus_imberbis	Artiodactyla	63.6422	81.7624	72.7023	612.947	516.026		ZIMS	0.0526316	0.0693341	2455.95	0	0	0	0	0	0	0	282	154	2	38	https://doi.org/10.1038/s41586-021-04224-67
Tragelaphus_oryx	Artiodactyla	338.432	407.616	373.024	682.392	584.624		ZIMS	0.0147059	0.0067937	3094.01	0	0	0	0	0	0	0	1014	476	2	136	https://doi.org/10.1038/s41586-021-04224-68
Tragelaphus_strepsiceros	Artiodactyla	158.075	228.849	193.462	544.019			ZIMS	0.0336134	0.0320759	2528.44	0	0	0	0	0	0	0	700	391	4	119	https://doi.org/10.1038/s41586-021-04224-69
Tragulus_javanicus	Artiodactyla	1.82991	1.59939	1.71465	168.004	170.985		ZIMS	0		2498.25	0	0	0	0	0	0	0	277	158	0	47	https://doi.org/10.1038/s41586-021-04224-70
Acinonyx_jubatus	Carnivora	39.9062	45.194	42.5501	548.118	466.88	373.965	smithsonian’s National Zoo & Conservation Biology Institute, https://nationalzoo.si.edu/animals/prevosts-squirrel	0.0355556	0.0415549	3533.86	1	0	1	0	0	0	1	1560	649	8	225	https://doi.org/10.1038/s41586-021-04224-71
Ailurus_fulgens	Carnivora	5.92164	6.02914	5.97539	574.336	563.123		ZIMS	0.0707071	0.0733606	3580.26	0	0	0	0	0	0	0	1068	421	7	99	https://doi.org/10.1038/s41586-021-04224-72
Aonyx_cinerea	Carnivora	3.25078	3.35858	3.30468			373.965	ZIMS	0.0609756	0.0899506	3242.65	1	1	1	0	1	0	0	1267	595	10	164	https://doi.org/10.1038/s41586-021-04224-73
Arctictis_binturong	Carnivora	17.8323	16.5793	17.2058	946.534	860.043		ZIMS	0.148148	0.187018	5238.72	1	0	1	1	0	1	0	291	97	4	27	https://doi.org/10.1038/s41586-021-04224-74
Canis_rufus	Carnivora	23.4313	27.4397	25.4355	660	660		https://www.futura-sciences.com/planete/definitions/zoologie-loup-rouge-8383/	0.258065	0.327317	3223.19	1	0	1	0	0	0	1	194	95	8	31	https://doi.org/10.1038/s41586-021-04224-75
Caracal_caracal	Carnivora	10.5105	13.7724	12.1414	482.749	466.88		ZIMS	0.0952381	0.134465	3492.12	1	0	1	0	0	1	1	196	83	2	21	https://doi.org/10.1038/s41586-021-04224-76
Chrysocyon_brachyurus	Carnivora	24.5645	27.2394	25.9019	747.537			ZIMS	0.128571	0.132412	3063.38	1	1	1	0	1	1	1	393	203	9	70	https://doi.org/10.1038/s41586-021-04224-77
Cuon_alpinus	Carnivora	18.6346	21.1962	19.9154	366.037	373.709		ZIMS	0.142857	0.177074	2870.34	1	1	1	0	0	0	1	437	216	7	49	https://doi.org/10.1038/s41586-021-04224-78
Cynictis_penicillata	Carnivora	1.07884	1.0779	1.07837	747.576			ZIMS	0.0967742	0.0334583	2953.93	1	1	1	0	1	1	1	291	133	3	31	https://doi.org/10.1038/s41586-021-04224-79
Felis_margarita	Carnivora	2.40642	3.18022	2.79332	280.512			ZIMS	0.121212	0.17687	3559.46	1	0	1	0	1	1	1	211	100	4	33	https://doi.org/10.1038/s41586-021-04224-80
Felis_silvestris	Carnivora	3.28903	3.98813	3.63858	313.215	311.253		ZIMS	0.025	0.045313	3555.1	1	1	1	0	1	1	1	346	158	1	40	https://doi.org/10.1038/s41586-021-04224-81
Helogale_parvula	Carnivora	0.448303	0.408509	0.428406	451.483			ZIMS	0	0	3156.57	1	1	0	0	0	0	0	476	184	0	35	https://doi.org/10.1038/s41586-021-04224-82
Leopardus_pardalis	Carnivora	9.77821	11.9191	10.8486	635.989	614.316		ZIMS	0.193548	0.15593	5783.08	1	0	1	1	1	1	1	229	90	6	31	https://doi.org/10.1038/s41586-021-04224-83
Leptailurus_serval	Carnivora	10.4643	13.3609	11.9126	838.256			ZIMS	0.0980392	0.158609	4402.02	1	0	1	0	0	0	1	400	150	5	51	https://doi.org/10.1038/s41586-021-04224-84
Lontra_canadensis	Carnivora	7.64137	9.08973	8.36555	809.589	747.418	373.965	ZIMS	0.136364	0.119902	4481.42	1	1	1	1	0	0	0	214	83	3	22	https://doi.org/10.1038/s41586-021-04224-85
Lutra_lutra	Carnivora	5.68837	7.63884	6.66361	514.293	561.075		ZIMS	0	0	3164.1	1	0	1	1	0	0	0	243	112	0	27	https://doi.org/10.1038/s41586-021-04224-86
Lycaon_pictus	Carnivora	26.9699	31.2395	29.1047	687.396	654.247		ZIMS	0.14094	0.156566	2649.61	1	0	1	0	0	0	1	952	505	21	149	https://doi.org/10.1038/s41586-021-04224-87
Lynx_lynx	Carnivora	17.9161	23.0851	20.5006	618.138	1027.96		ZIMS	0.0882353	0.0392011	4925.26	1	0	1	0	0	1	1	502	178	3	34	https://doi.org/10.1038/s41586-021-04224-88
Mungos_mungo	Carnivora	1.64991	1.54335	1.59663	314.537			ZIMS	0.0681818	0.0224109	2962.1	1	1	1	0	0	0	0	723	308	3	44	https://doi.org/10.1038/s41586-021-04224-89
Mustela_lutreola	Carnivora	0.724436	1.08666	0.905549	317.215	330.707		ZIMS	0.153846	0.123349	2261.92	1	1	1	0	1	0	1	373	117	6	39	https://doi.org/10.1038/s41586-021-04224-90
Mustela_nigripes	Carnivora	0.826167	1.02352	0.924842	373.788	373.709		ZIMS	0.111111	0.099757	1471.5	1	0	1	0	0	0	1	309	182	5	45	https://doi.org/10.1038/s41586-021-04224-91
Nasua_nasua	Carnivora	4.50697	5.67752	5.09224	809.861	747.418		ZIMS	0.0393701	0.100969	3252.73	1	1	0	0	0	0	0	1098	519	5	127	https://doi.org/10.1038/s41586-021-04224-92
Neofelis_nebulosa	Carnivora	14.351	21.434	17.8925	771.467	1121.13		ZIMS	0.26087	0.290977	4215.39	1	0	1	0	0	0	1	286	96	6	23	https://doi.org/10.1038/s41586-021-04224-93
Otocolobus_manul	Carnivora	3.97783	4.40108	4.18946	373.788			ZIMS	0.0857143	0.0931554	2688.23	1	0	1	0	0	1	1	292	158	3	35	https://doi.org/10.1038/s41586-021-04224-94
Otocyon_megalotis	Carnivora	4.77172	4.84845	4.81009	373.788		264.914	ZIMS	0.26087	0.199314	4006.59	1	1	1	0	0	1	1	201	69	6	23	https://doi.org/10.1038/s41586-021-04224-95
Panthera_leo	Carnivora	135.623	188.265	161.944	1121.15	1121.13	373.965	ZIMS	0.127451	0.119729	4678.41	1	0	1	0	0	0	1	2084	711	26	204	https://doi.org/10.1038/s41586-021-04224-96
Panthera_onca	Carnivora	50.7091	63.4982	57.1036	837.595	747.418		ZIMS	0.243902	0.219981	5659.18	1	0	1	1	1	0	1	354	135	10	41	https://doi.org/10.1038/s41586-021-04224-97
Panthera_pardus	Carnivora	37.4783	49.1418	43.31	985.176	789.396		ZIMS	0.05	0.0566446	5159.85	1	0	1	0	0	0	1	721	279	5	100	https://doi.org/10.1038/s41586-021-04224-98
Panthera_tigris	Carnivora	103.298	139.588	121.443	1294.04	1448.76		ZIMS	0.132653	0.135333	4239.66	1	0	1	0	0	0	1	1671	710	26	196	https://doi.org/10.1038/s41586-021-04224-99
Panthera_uncia	Carnivora	34.61	39.2628	36.9364	795.137	747.418		ZIMS	0.0989011	0.115266	4229.79	1	0	1	0	0	0	1	573	257	9	91	https://doi.org/10.1038/s41586-021-04224-100
Phoca_vitulina	Carnivora	62.2475	84.7499	73.4987	1443.01	1494.84	373.965	ZIMS	0	0	6787.47								319	86	0	20	https://doi.org/10.1038/s41586-021-04224-101
Prionailurus_bengalensis	Carnivora	3.89417	4.88244	4.3883	441.514			ZIMS	0.037037	0.0140015	3218.01	1	0	1	1	1	1	1	241	122	1	27	https://doi.org/10.1038/s41586-021-04224-102
Prionailurus_viverrinus	Carnivora	8.64242	11.7253	10.1839	300	300		https://animals.sandiegozoo.org/animals/fishing-cat	0.05	0.108167	3726.89	1	1	1	1	1	1	1	249	106	1	20	https://doi.org/10.1038/s41586-021-04224-103
Procyon_lotor	Carnivora	5.91166	7.45704	6.68435	368.627	373.709		ZIMS	0.2	0.155882	3894.25	1	1	1	1	1	1	1	554	217	11	55	https://doi.org/10.1038/s41586-021-04224-104
Puma_concolor	Carnivora	43.3804	58.504	50.9422	902.032	933.76		ZIMS	0.117647	0.119066	4386.41	1	0	1	0	0	0	1	225	104	4	34	https://doi.org/10.1038/s41586-021-04224-105
Speothos_venaticus	Carnivora	7.95012	7.2207	7.58541	319.239	373.805		ZIMS	0.03125	0.0170219	2546.02	1	0	1	0	0	0	1	289	134	1	32	https://doi.org/10.1038/s41586-021-04224-106
Suricata_suricatta	Carnivora	1.03039	1.05194	1.04116	364.42	373.709		ZIMS	0.0774818	0.128186	2851.01	1	1	1	0	0	0	0	4234	1694	32	413	https://doi.org/10.1038/s41586-021-04224-107
Ursus_arctos	Carnivora	202.121	328.986	265.554	1475.76	1344.33	373.965	ZIMS	0.1	0.0666867	6957.18	1	1	1	1	0	0	1	389	125	4	40	https://doi.org/10.1038/s41586-021-04224-108
Ursus_maritimus	Carnivora	259.359	430.162	344.761	1757.17	1775.37		ZIMS	0.0454545	0.0488816	7678.25	1	0	1	1	0	0	1	217	74	1	22	https://doi.org/10.1038/s41586-021-04224-109
Vulpes_zerda	Carnivora	1.32743	1.39856	1.36299	289.549	280.538		ZIMS	0.142857	0.148104	3451.83	1	1	1	0	1	1	1	454	164	6	42	https://doi.org/10.1038/s41586-021-04224-110
Zalophus_californianus	Carnivora	86.9451	196.76	141.853	1584.66	1776.21		ZIMS	0.0888889	0.149086	5914.62								561	188	4	45	https://doi.org/10.1038/s41586-021-04224-111
Carollia_perspicillata	Chiroptera	0.0173894	0.0177033	0.0175463	264.156	264.156	373.965	ZIMS	0	0	2015.11	1	1	0	0	0	0	0	367	194	0	33	https://doi.org/10.1038/s41586-021-04224-112
Desmodus_rotundus	Chiroptera	0.0340454	0.0280179	0.0310316	291.8	291.8		ZIMS	0.0769231	0.154789	3650.27	1	0	0	0	0	0	0	324	127	3	39	https://doi.org/10.1038/s41586-021-04224-113
Eidolon_helvum	Chiroptera	0.289044	0.307871	0.298458			373.965	ZIMS	0.142857		5507.59	0	0	0	0	0	0	0	569	158	5	35	https://doi.org/10.1038/s41586-021-04224-114
Pteropus_giganteus	Chiroptera	0.590276	0.717157	0.653717	373.709	373.709		ZIMS	0.037037	0.146595	3722.03	0	0	0	0	0	0	0	188	100	1	27	https://doi.org/10.1038/s41586-021-04224-115
Pteropus_lylei	Chiroptera	0.424127	0.488	0.456063	540	540		Pierson and Rainey (1992)	0		4444.7	0	0	0	0	0	0	0	323	111	0	23	https://doi.org/10.1038/s41586-021-04224-116
Pteropus_rodricensis	Chiroptera	0.349128	0.358241	0.353685	540	540		Pacifici, Michela, et al. "Generation length for mammals." Nature Conservation 5 (2013): 89.	0.0103093	0.00780622	3647.13	0	0	0	0	0	0	0	1223	504	1	97	https://doi.org/10.1038/s41586-021-04224-117
Pteropus_vampyrus	Chiroptera	1.10581	1.20056	1.15318	540	540		https://books.google.fr/books?id=T37sFCl43E8C&pg=PA268&lpg=PA268&dq=pierson+rainey+1992+pteropus&source=bl&ots=rnDeZYRSGZ&sig=ACfU3U1rRLlo5oxx_iy4Z-uhHMpyJgNYVw&hl=en&sa=X&ved=2ahUKEwituZLZia3qAhXnzoUKHUhvB18Q6AEwDXoECAoQAQ#v=onepage&q=pierson%20rainey%201992%20pteropus&f=false	0.166667	0.06061	5213.51	0	0	0	0	0	0	0	299	91	4	24	https://doi.org/10.1038/s41586-021-04224-118
Rousettus_aegyptiacus	Chiroptera	0.123107	0.147397	0.135252	373.709	373.709		ZIMS	0.125	0.0671888	3516.46	0	0	0	0	0	0	0	515	245	3	24	https://doi.org/10.1038/s41586-021-04224-119
Rousettus_leschenaultii	Chiroptera	0.0803809	0.101807	0.0910939	153.579	465.856		ZIMS	0	0	2073.84	0	0	0	0	0	0	0	116	72	0	24	https://doi.org/10.1038/s41586-021-04224-120
Dasyuroides_byrnei	Marsupialia	0.116047	0.14164	0.128843	255.951	221.154	373.965	ZIMS	0.571429	0.521035	1030.42	1	1	1	0	1	1	1	139	93	16	28	https://doi.org/10.1038/s41586-021-04224-121
Bettongia_penicillata	Marsupialia	1.06146	1.06616	1.06381	184.295			ZIMS	0	0	2808.61	0	0	0	0	0	0	0	280	127	0	21	https://doi.org/10.1038/s41586-021-04224-122
Macropus_giganteus	Marsupialia	29.0708	46.9889	38.0298	654.247	1320.78		ZIMS	0.12	0.261783	3315.54	0	0	0	0	0	0	0	230	92	3	25	https://doi.org/10.1038/s41586-021-04224-123
Macropus_parma	Marsupialia	4.00526	4.75389	4.37958	434.117	634.793		ZIMS	0	0	1477.29	0	0	0	0	0	0	0	394	284	0	83	https://doi.org/10.1038/s41586-021-04224-124
Macropus_rufogriseus	Marsupialia	11.3974	15.6723	13.5349	404.425	622.507		ZIMS	0.0119522	0.0129445	1966.66	0	0	0	0	0	0	0	1678	1019	3	251	https://doi.org/10.1038/s41586-021-04224-125
Macropus_rufus	Marsupialia	23.8148	44.7135	34.2641	529.336	825.231		ZIMS	0.100719	0.149024	2275.31	0	0	0	0	0	0	0	931	524	14	139	https://doi.org/10.1038/s41586-021-04224-126
Petaurus_breviceps	Marsupialia	0.0891918	0.109122	0.0991568	241.631	466.88		ZIMS	0.107143	0.0543889	2622.54	1	1	1	0	0	0	0	302	161	3	28	https://doi.org/10.1038/s41586-021-04224-127
Procavia_capensis	Afrotheria	3.22701	3.45441	3.34071	571.679	511.93		ZIMS	0.0649351	0.0529668	1839.65	0	0	0	0	0	0	0	708	396	5	77	https://doi.org/10.1038/s41586-021-04224-128
Macroscelides_proboscideus	Afrotheria	0.043469	0.040065	0.041767	45.095			ZIMS	0	0	1135.71	1	1	0	0	0	0	0	432	310	0	27	https://doi.org/10.1038/s41586-021-04224-129
Equus_grevyi	Perissodactyla	392.045	386.91	389.478	1370.92	1495.86		ZIMS	0.0384615	0.0272258	4916.47	0	0	0	0	0	0	0	496	199	2	52	https://doi.org/10.1038/s41586-021-04224-130
Equus_hemionus	Perissodactyla	218.199	227.213	222.706	1077.99	1215.32	373.965	ZIMS	0.030303	0.015256	4329.82	0	0	0	0	0	0	0	309	130	1	33	https://doi.org/10.1038/s41586-021-04224-131
Equus_quagga	Perissodactyla	293.097	295.355	294.226	896.261	738.971	373.965	ZIMS	0.00970874	0.00485935	5446.34	0	0	0	0	0	0	0	1343	436	1	103	https://doi.org/10.1038/s41586-021-04224-132
Equus_zebra	Perissodactyla	335.297	312.66	323.978	1107.64	1309.52		ZIMS	0	0	4320.68	0	0	0	0	0	0	0	212	80	0	24	https://doi.org/10.1038/s41586-021-04224-133
Tapirus_indicus	Perissodactyla	339.956	316.863	328.409	1095	1095		https://genomics.senescence.info/species/entry.php?species=Acrocodia_indica	0.2	0.0897299	5722.04	0	0	0	0	0	0	0	204	68	4	20	https://doi.org/10.1038/s41586-021-04224-134
Tapirus_terrestris	Perissodactyla	224.153	190.474	207.313	867.303	1121.13		ZIMS	0.0238095	0.00801593	5960.33	0	0	0	0	0	0	0	477	131	1	42	https://doi.org/10.1038/s41586-021-04224-135
Alouatta_caraya	Primates	7.04452	10.7024	8.87347	1219.52	950.142		ZIMS	0.2		5868.08	0	0	0	0	0	0	0	278	78	5	25	https://doi.org/10.1038/s41586-021-04224-136
Ateles_fusciceps	Primates	9.21515	9.17409	9.19462	1771.23	1869.57		ZIMS	0.0952381		8212.16	0	0	0	0	0	0	0	289	67	2	21	https://doi.org/10.1038/s41586-021-04224-137
Ateles_geoffroyi	Primates	7.94246	7.88453	7.91349	1964.98	1869.57		ZIMS	0.142857	0.190287	8757.3	0	0	0	0	0	0	0	273	71	4	28	https://doi.org/10.1038/s41586-021-04224-138
Callimico_goeldii	Primates	0.571607	0.555247	0.563427	415.292	404.425		ZIMS	0.0674157	0.182496	3343.54	1	1	1	0	0	0	0	760	395	6	89	https://doi.org/10.1038/s41586-021-04224-139
Callithrix_geoffroyi	Primates	0.484276	0.441633	0.462955	495.214	391.115		ZIMS	0.0196078	0.0139156	2387.15	1	1	1	0	1	0	0	725	409	2	102	https://doi.org/10.1038/s41586-021-04224-140
Callithrix_jacchus	Primates	0.392239	0.371187	0.381713	493.506	391.115		ZIMS	0.0245902	0.0132737	2542.33	1	1	1	0	1	0	0	1001	546	3	122	https://doi.org/10.1038/s41586-021-04224-141
Cebuella_pygmaea	Primates	0.152299	0.140168	0.146234	680.899	653.223		ZIMS	0.0243902	0.0705621	2158.9	1	1	0	0	0	0	0	1170	676	4	164	https://doi.org/10.1038/s41586-021-04224-142
Cercopithecus_neglectus	Primates	6.36823	10.8897	8.62896	1632.84	2615.96		ZIMS	0.125	0.0779449	4767.77	0	0	0	0	0	0	0	230	79	3	24	https://doi.org/10.1038/s41586-021-04224-143
Colobus_guereza	Primates	10.915	12.8546	11.8848	1764.68	1745.34		ZIMS	0.0379747	0.0138912	4653.31	0	0	0	0	0	0	0	694	249	3	79	https://doi.org/10.1038/s41586-021-04224-144
Erythrocebus_patas	Primates	8.06267	12.9097	10.4862	993.662	1433.4		ZIMS	0.0588235	0.0226326	4237.94	0	0	0	0	0	0	0	241	101	2	34	https://doi.org/10.1038/s41586-021-04224-145
Eulemur_macaco	Primates	2.51463	2.41599	2.46531	624.452	561.075		ZIMS	0.12	0.150337	5478.84	0	0	0	0	0	0	0	232	82	3	25	https://doi.org/10.1038/s41586-021-04224-146
Galago_senegalensis	Primates	0.188454	0.229103	0.208778	272.562	307.158		ZIMS	0	0	2600.14	1	1	0	0	0	0	0	356	122	0	25	https://doi.org/10.1038/s41586-021-04224-147
Gorilla_gorilla	Primates	92.8652	181.056	136.96	2868.31	4110.8	373.965	ZIMS	0.0454545		10705	0	0	0	0	0	0	0	679	95	1	22	https://doi.org/10.1038/s41586-021-04224-148
Hylobates_lar	Primates	7.43241	7.57204	7.50223	2766.5	1868.54		ZIMS	0.125		8411.62	0	0	0	0	0	0	0	383	87	3	24	https://doi.org/10.1038/s41586-021-04224-149
Lemur_catta	Primates	2.77732	2.9527	2.86501	649.714	933.76	934.912	ZIMS	0.0677291	0.132558	5396.88	0	0	0	0	0	0	0	3668	989	17	251	https://doi.org/10.1038/s41586-021-04224-150
Leontopithecus_chrysomelas	Primates	0.741054	0.761652	0.751353	633.157	747.418		ZIMS	0.0701754	0.0293394	3777.11	1	1	1	0	1	0	0	522	220	4	57	https://doi.org/10.1038/s41586-021-04224-151
Leontopithecus_rosalia	Primates	0.672725	0.685923	0.679324	614.88	747.418		ZIMS	0	0	3919.97	1	1	1	0	1	0	0	705	297	0	78	https://doi.org/10.1038/s41586-021-04224-152
Macaca_fascicularis	Primates	7.74283	6.14246	6.94264	1290.01	1580.84	373.965	ZIMS	0.0357143	0.0409307	4822.26	1	1	0	0	0	0	0	265	106	1	28	https://doi.org/10.1038/s41586-021-04224-153
Macaca_fuscata	Primates	10.6651	13.185	11.925	1567.42	1401.66	373.965	ZIMS	0.0833333	0.0640237	6508.84	1	1	1	0	0	0	0	833	247	6	72	https://doi.org/10.1038/s41586-021-04224-154
Macaca_nigra	Primates	7.79433	12.1071	9.95074	1636.6			ZIMS	0	0	4607.74	1	1	0	0	0	0	0	286	108	0	24	https://doi.org/10.1038/s41586-021-04224-155
Macaca_silenus	Primates	6.6456	11.0172	8.83141	1511.47	2570.91		ZIMS	0.0666667	0.0320606	5794.96	1	1	0	0	0	0	0	447	165	2	30	https://doi.org/10.1038/s41586-021-04224-156
Macaca_sylvanus	Primates	12.609	12.7347	12.6718	1462.33	2054.89	373.965	ZIMS	0		4835.5	0	0	0	0	0	0	0	420	114	0	33	https://doi.org/10.1038/s41586-021-04224-157
Mico_argentatus	Primates	0.376724	0.355262	0.365993	311.253	341.969		ZIMS	0.0357143	0.0253695	2689.83	0	0	0	0	0	0	0	203	97	1	28	https://doi.org/10.1038/s41586-021-04224-158
Mico_melanurus	Primates	0.388025	0.371727	0.379876	311.253	341.969		ZIMS	0.047619	0.0363991	2116.19	1	1	1	0	1	0	0	70	43	1	21	https://doi.org/10.1038/s41586-021-04224-159
Microcebus_murinus	Primates	0.0844424	0.0767749	0.0806087	287.097	248.798		ZIMS	0.129032	0.0654134	2773.3	1	1	1	0	1	0	0	296	165	4	31	https://doi.org/10.1038/s41586-021-04224-160
Nycticebus_pygmaeus	Primates	0.568751	0.553588	0.56117	494.486			ZIMS	0.1875	0.163768	3585.03	1	1	1	0	1	0	1	287	150	6	32	https://doi.org/10.1038/s41586-021-04224-161
Pan_troglodytes	Primates	56.1709	63.7315	59.9512	3619.75	2989.67	373.965	ZIMS	0.0208333		10519.6	0	0	0	0	0	0	0	964	164	1	48	https://doi.org/10.1038/s41586-021-04224-162
Papio_hamadryas	Primates	15.0518	25.8452	20.4485	1592.4	1804.04		ZIMS	0.025	0.0229381	4958.02	1	1	0	0	0	0	0	1046	413	1	40	https://doi.org/10.1038/s41586-021-04224-163
Pithecia_pithecia	Primates	1.78302	2.14445	1.96374	793.622	1494.84		ZIMS	0	0	5126.24	0	0	0	0	0	0	0	538	176	0	38	https://doi.org/10.1038/s41586-021-04224-164
Pongo_pygmaeus	Primates	59.4285	99.3544	79.3915	2819.87	2615.96		ZIMS	0.0909091	0.0718865	10468.8	1	1	0	0	0	0	0	332	57	2	22	https://doi.org/10.1038/s41586-021-04224-165
Pygathrix_nemaeus	Primates	10.8832	13.1062	11.9947	1121.21	373.965		ZIMS	0		4313.66	0	0	0	0	0	0	0	104	34	0	21	https://doi.org/10.1038/s41586-021-04224-166
Saguinus_bicolor	Primates	0.535975	0.498657	0.517316	547	607		https://animaldiversity.org/accounts/Saguinus_bicolor/	0	0	3546.76	1	1	1	0	1	0	0	268	111	0	41	https://doi.org/10.1038/s41586-021-04224-167
Saguinus_imperator	Primates	0.57082	0.587434	0.579127	559.028	747.418		ZIMS	0.0103093	0.00323968	2758.02	1	1	0	0	0	0	0	855	421	1	97	https://doi.org/10.1038/s41586-021-04224-168
Saguinus_labiatus	Primates	0.613529	0.55708	0.585304	547	607		Mean for closest Sanguinus sp. in AnAge: - S. oedipus : 548 (f) 550 (m) - S. midas : 608 (f) - S. imperator : 546 (f) 730 (m) - S. geoffroyi : 548 (f) - S. mystax : 486 (f) 540 (m)	0	0	2551.53	1	1	1	0	1	0	0	210	122	0	32	https://doi.org/10.1038/s41586-021-04224-169
Saguinus_midas	Primates	0.539974	0.525893	0.532934	630.949			ZIMS	0	0	3145.25	1	1	1	0	1	0	0	387	189	0	25	https://doi.org/10.1038/s41586-021-04224-170
Saguinus_oedipus	Primates	0.583068	0.550566	0.566817	618.141	563.123		ZIMS	0.0921053	0.174631	3538.22	1	1	1	0	1	0	0	1451	683	14	152	https://doi.org/10.1038/s41586-021-04224-171
Saimiri_boliviensis	Primates	0.777604	1.09309	0.935349	1086.72	1869.57		ZIMS	0.00714286	0.00370863	4289.56	1	1	0	0	0	0	0	1214	436	1	140	https://doi.org/10.1038/s41586-021-04224-172
Saimiri_sciureus	Primates	0.761403	1.08367	0.922537	1071.77	1869.57		ZIMS	0.0315789		3961.63	1	1	1	0	0	0	0	1072	413	3	95	https://doi.org/10.1038/s41586-021-04224-173
Sapajus_apella	Primates	3.09509	4.21556	3.65532	1479.71	373.965		ZIMS	0.0263158		7343.08	1	1	1	0	1	1	1	550	127	1	38	https://doi.org/10.1038/s41586-021-04224-174
Theropithecus_gelada	Primates	13.6453	22.389	18.0171	1428.84	2242.25	373.965	ZIMS	0	0	5585.56	0	0	0	0	0	0	0	363	73	0	22	https://doi.org/10.1038/s41586-021-04224-175
Varecia_rubra	Primates	3.84479	3.64634	3.74556	664.48	622.507		ZIMS	0.185185	0.156498	6441.78	0	0	0	0	0	0	0	719	220	10	54	https://doi.org/10.1038/s41586-021-04224-176
Varecia_variegata	Primates	3.97175	3.64701	3.80938	664.48	622.507		ZIMS	0.0659341	0.0741743	5743.57	0	0	0	0	0	0	0	972	338	6	91	https://doi.org/10.1038/s41586-021-04224-177
Callosciurus_prevostii	Rodentia	0.485227	0.484493	0.48486	365	365		Smithsonian’s National Zoo & Conservation Biology Institute, https://nationalzoo.si.edu/animals/prevosts-squirrel	0.0666667	0.0843522	2386.65	0	0	0	0	0	0	0	258	160	3	45	https://doi.org/10.1038/s41586-021-04224-178
Cricetus_cricetus	Rodentia	0.235992	0.300109	0.26805	64.0446	57.3362		ZIMS	0.208333	0.148831	922.544	1	1	1	0	1	0	0	1333	127	5	24	https://doi.org/10.1038/s41586-021-04224-179
Ctenodactylus_gundi	Rodentia	0.287806	0.273916	0.280861	326.809			ZIMS	0.03125	0.0136711	1222.44	0	0	0	0	0	0	0	388	252	1	32	https://doi.org/10.1038/s41586-021-04224-180
Cynomys_ludovicianus	Rodentia	0.986201	1.03518	1.01069	837.725	747.418		ZIMS	0.16129		1838.31	0	0	0	0	0	0	0	436	221	5	31	https://doi.org/10.1038/s41586-021-04224-181
Dasyprocta_azarae	Rodentia	3.10186	3.19951	3.15069	340			Closest species : - no pacifici, no lovegrove, no harvey, no millar - wootton : D. leporina : 295 days AnAge&Ernest : D. leporina : 193 (f) / D. punctata : 487 (f)	0	0	2752.38	0	0	0	0	0	0	0	380	136	0	24	https://doi.org/10.1038/s41586-021-04224-182
Dasyprocta_leporina	Rodentia	3.47529	3.20842	3.34186	197.752			ZIMS	0.0294118	0.0601177	2236.38	0	0	0	0	0	0	0	320	203	1	34	https://doi.org/10.1038/s41586-021-04224-183
Dolichotis_patagonum	Rodentia	7.58286	7.67676	7.62981	160.28	187.366	249.33	ZIMS	0	0	1834.76	0	0	0	0	0	0	0	1730	978	0	213	https://doi.org/10.1038/s41586-021-04224-184
Heterocephalus_glaber	Rodentia	0.0507453	0.0450049	0.0478751	233.509			ZIMS	0.0232558		4726.02	0	0	0	0	0	0	0	632	217	1	43	https://doi.org/10.1038/s41586-021-04224-185
Hydrochoerus_hydrochaeris	Rodentia	50.0684	48.8773	49.4729	1035.27	1098.16		ZIMS	0.0878378	0.0820299	1913.9	0	0	0	0	0	0	0	1027	560	13	148	https://doi.org/10.1038/s41586-021-04224-186
Hystrix_africaeaustralis	Rodentia	16.5553	15.1404	15.8479	413.854	399.305		ZIMS	0.025		4472.39	0	0	0	0	0	0	0	329	112	1	40	https://doi.org/10.1038/s41586-021-04224-187
Hystrix_indica	Rodentia	17.7936	17.4337	17.6137	375	390		Closest species with data: https://genomics.senescence.info/species/entry.php?species=Hystrix_africaeaustralis	0.097561	0.0673881	4995.71	0	0	0	0	0	0	0	446	141	4	41	https://doi.org/10.1038/s41586-021-04224-188
Jaculus_jaculus	Rodentia	0.0618153	0.0635834	0.0626994	334.762	140.269		ZIMS	0.0689655	0.0608515	900.424	0	0	0	0	0	0	0	129	116	2	29	https://doi.org/10.1038/s41586-021-04224-189
Lagurus_lagurus	Rodentia	0.0196824	0.0233824	0.0215324	38.8182	45.0498		ZIMS	0.05	0.0493093	402.17	0	0	0	0	0	0	0	42	37	1	20	https://doi.org/10.1038/s41586-021-04224-190
Myocastor_coypus	Rodentia	5.22761	5.85632	5.54196	158.285	155.627	373.965	ZIMS	0.037037	0.030469	951.728	0	0	0	0	0	0	0	280	234	1	27	https://doi.org/10.1038/s41586-021-04224-191
Pachyuromys_duprasi	Rodentia	0.0537399	0.0717329	0.0627364		62.4555		ZIMS	0.05		1455.81	1	1	0	0	0	0	0	137	74	1	20	https://doi.org/10.1038/s41586-021-04224-192
Sciurus_vulgaris	Rodentia	0.385777	0.332731	0.359254	306.296	311.858		ZIMS	0.0357143	0.0509101	1387.36	0	0	0	0	0	0	0	222	156	1	28	https://doi.org/10.1038/s41586-021-04224-193
Tupaia_belangeri	Primates	0.183108	0.200349	0.191729	121.191	124.215		ZIMS	0.125	0.0962628	1754.06	1	1	0	0	0	0	0	331	212	3	24	https://doi.org/10.1038/s41586-021-04224-194
Melursus_ursinus	Carnivora								0.652174												30	46	https://doi.org/10.19227/jzar.v6i1.261
Canis_mesomelas	Carnivora								0.2												1	5	https://doi.org/10.1093/emph/eoaa015
Equus_asinus	Artiodactyla								0.111111												1	9	https://doi.org/10.1093/emph/eoaa016
Hydrochaeris_hydrochaeris	Rodentia								0												0	13	https://doi.org/10.1093/emph/eoaa017
Pecari_tajacu	Artiodactyla								0												0	11	https://doi.org/10.1093/emph/eoaa018
Macropus_robustus	Marsupialia								0												0	30	https://doi.org/10.1093/emph/eoaa019
Macropus_eugenii	Marsupialia								0												0	11	https://doi.org/10.1093/emph/eoaa020
Cercopithecus_mitis	Primates								0.097561												4	41	https://doi.org/10.1093/emph/eoaa021
Phascolarctos_cinereus	Marsupialia								0.283784												21	74	https://doi.org/10.1093/emph/eoaa022
Lama_glama	Artiodactyla								0												0	6	https://doi.org/10.1093/emph/eoaa023
Dendrolagus_matschiei	Marsupialia								0												0	11	https://doi.org/10.1093/emph/eoaa024
Callithrix_pygmaea	Primates								0.0357143												1	28	https://doi.org/10.1093/emph/eoaa025
Rhabdomys_pumilio	Rodentia								0												0	13	https://doi.org/10.1093/emph/eoaa026
Tarsius_syrichta	Primates								0												0	8	https://doi.org/10.1093/emph/eoaa027
Sarcophilus_harrisii	Marsupialia								0.444444												8	18	https://doi.org/10.1093/emph/eoaa028
Tupaia_glis	Primates								0.1												1	10	https://doi.org/10.1093/emph/eoaa029
Didelphis_virginiana	Marsupialia								0.607143												17	28	https://doi.org/10.1093/emph/eoaa030
Loxodonta_africana	Afrotheria								0.0571429												2	35	https://doi.org/10.1093/emph/eoaa032
Elephas_maximus	Afrotheria								0.414634												17	41	https://doi.org/10.1093/emph/eoaa033
Myrmecophaga tridactyla	Xenarthra								0.0784314												4	51	PMID: 33222875 DOI: 10.1016/j.jcpa.2020.08.007
Tamandua tetradactyla	Xenarthra								0.0222222												1	45	PMID: 33222875 DOI: 10.1016/j.jcpa.2020.08.007
Cyclopes sp	Xenarthra								0												0	16	PMID: 33222875 DOI: 10.1016/j.jcpa.2020.08.007
Bradypus torquatus	Xenarthra								0.05												1	20	URL: https://doi.org/10.1638/2020-0002
Bradypus variegatus	Xenarthra								0												0	2	URL: https://doi.org/10.1638/2020-0002
Bradypus tridactylus	Xenarthra								0												0	25	URL: https://doi.org/10.1638/2020-0002
Choloepus didactylus	Xenarthra								0.0645161												4	62	URL: https://doi.org/10.1638/2020-0002
Dasypus_novemcinctus	Xenarthra								0.00909091												2	220	Hansens colony + https://doi.org/10.1093/emph/eoaa020
	Cetacea								0.00163
	Cetacea								0
	Cetacea								0.0181818
	Cetacea								0.001

### Sheet: Legend
Variable name	Legend
Species	Binomial scientific name of the taxa
Order	Taxonomic order of the species
Female body mass (kg)	Average body mass of adult females (kg)
Male body mass (kg)	Average body mass of adult males (kg)
Species body mass (kg)	Mean of average male and female body mass (kg)
Female sexual maturity (days)	Age at sexual maturity in females (days)
Male sexual maturity (days)	Age at sexual maturity in males (days)
Species sexual maturity (days)	Age at sexual maturity in the species (days) – only used if no sex-specific age at maturity was available
Source of sexual maturity	Source of age at maturity information
CMR	Adult cancer mortality risk. The variable takes values between 0 and 1.
ICM	Incidence of cancer mortality in adults. The variable takes values between 0 and 1.
Adult life expectancy	Average number of days lived after sexual maturity was reached, i.e. remaining life expectancy.
Diet (Animal)	Animal presence (1) or absence (0) in the diet. Following: Kissling et al. Ecol. Evol. 4, 2913–2930 (2014).
Diet (Invertebrate)	Invertebrate prey presence (1) or absence (0) in the diet. Following: Kissling et al. Ecol. Evol. 4, 2913–2930 (2014).
Diet (Vertebrate)	Vertebrate prey presence (1) or absence (0) in the diet. Following: Kissling et al. Ecol. Evol. 4, 2913–2930 (2014).
Diet (Fish)	Fish prey presence (1) or absence (0) in the diet. Following: Kissling et al. Ecol. Evol. 4, 2913–2930 (2014).
Diet (Reptile)	Reptile prey presence (1) or absence (0) in the diet. Following: Kissling et al. Ecol. Evol. 4, 2913–2930 (2014).
Diet (Bird)	Bird prey presence (1) or absence (0) in the diet. Following: Kissling et al. Ecol. Evol. 4, 2913–2930 (2014).
Diet (Mammals)	Mammalian prey presence (1) or absence (0) in the diet. Following: Kissling et al. Ecol. Evol. 4, 2913–2930 (2014).
No. individuals	Total number of individuals per species in the database.
No. dead individuals	Total number of dead individuals per species in the database.
No. neoplasia cases	Total number of neoplasia cases recorded in each species, that were considered to be significant contributors to the death of the animals. Please note that (although possible) benign tumors are unlikely to be reported here.
No. individuals with available postmortem pathological records	Total number of dead individuals whose pathological records (i.e. most likely causes of death) were identified and entered in the husbandry database.
