## Supplementary material for "Parallel evolution of reduced cancer risk and tumor suppressor duplications in Xenarthra": Source data: Table 1 ΓÇô source data 1.xlsx

### Sheet: Sheet1
Armadillos: 2010 - 2020
						Tissues Harvested (e.g., V, S, LN, etc.)
Armadillo Number	Year Sacrificed	Year Born	Age (Days) (if known)	Gender (M/F)	Outbred or Sib	Histopath	Frozen	Other	Serum (Y/N)	Notable Observations, e.g., tumors, nodules, etc.
3S44	2010-01-15		N/A	Male	Outbred	N/A	Liv,spln,ln		N	ulcers over back,neck, around eyes
2O07	2010-01-28		N/A	Female	Outbred	N/A	N/A		N	tongue ulcer
8X51	2010-02-09		N/A	Male	Outbred	N/A	Liver		N	none
7R93	2010-02-10		N/A	Male	Outbred	N/A	LN		N	" "
5R109	2010-02-10		N/A	Female	Outbred	N/A	LN		N
7Q68	2010-02-23		N/A	Male	Outbred	N/A	Liv,spln,LN		N
7Q90	2010-02-23		N/A	Female	Outbred	N/A	LN		N
7P13	2010-03-05		N/A	Female	Outbred	N/A	LN		N
7R91	2010-05-05		N/A	Female	Outbred	N/A	LN		N
8U74	2010-09-16		N/A	Male	Outbred	N/A	LN		N
8V94	2010-09-16		NA	Female	Outbred	N/A	LN		N
6P52	10/25/2010		N/A	Female	Outbred	N/A	N/A		N
8S03	2010-11-04		N/A	Male	Outbred	N/A	N/A		N
7S20	2010-11-08		N/A	Male	Outbred	N/A	Liv,spln,ln		N
6M30	11/15/2010		N/A	Female	Outbred	N/A	N/A		N
8X115	11/22/2010		N/A	Male	Outbred	N/A	Liv, LN		N
7P26	11/22/2010		N/A	Female	Outbred	N/A	N/A		N
8V103	2010-12-01		N/A	Male	Outbred	N/A	N/A		N
9C97	2011-03-15		N/A	Female	Outbred	N/A	LN, Nodule		N
9B58	2011-04-25		N/A	Male	Outbred	Liv, spl	Liv, spln		N
9A20	2011-04-26		N/A	Female	Outbred	Liv,spl	Liv, spln		N
8U75	2011-06-08		N/A	Male	Outbred	N/A	Liv, spl, LN		N
8T72	2011-09-14		N/A	Male	Outbred	N/A	LN		N
9B22	2011-09-28		N/A	Male	Outbreed	N/A	LN		N
9D91	2011-09-30		N/A	Female	Outbreed	N/A	Liv,spl,LN		N
10W21	2011-10-04		N/A	Female	Outbred	N/A	Liv, spl, LN		N
10E20	10/29/2011		N/A	Male	Outbred	N/A	Liv, spl, LN		N
8X107	2011-11-01		N/A	Male	Outbred	N/A	Liv, LN		N
9W79	2011-11-03		N/A	Female	Outbred	N/A	LN		N
11W 22	11/14/2011		N/A	Male	Outbred	N/A	LN		N
9D94	11/14/2011		N/A	Male	Outbred	N/A	Liv, spln, LN		N
9G703	2011-12-01	2009-04-12	960	Female	Sib	Liv, Spl, LN	Liv, Spl, LN		N
9C84	12/19/2011		N/A	Male	Outbred	N/A	N/A		N
9D73	2012-01-10		N/A	Male	Outbred	N/A	N/A		N
10E22	2012-01-24		N/A	Female	Outbred	Liv, spl, LN	LN		N
9F105	2012-01-31		N/A	Male	Outbred	Liv, spl, LN	LN		N
5L59	2012-03-30		N/A	Female	Outbred	N/A	Liv, spl, LN		N
10E14	2012-04-19		N/A	Female	Outbred	Liv, spl, LN, nerve	LN		N
9B17	2012-04-20		N/A	Male	Outbred		LN		N
9F78	2012-05-10		N/A	Female	Outbred	Liv, spl, LN, nerve	LN		N
9C74	2012-05-25		N/A	Female	Outbred	N/A	LN		N
8T14	2012-07-06		N/A	Female	Outbred	N/A	Liv, LN		N
9B33	2012-08-03		N/A	Male	Outbred	N/A	Liv, LN		N
8F130	10/12/2012		N/A	Male	Outbred	N/A	LN		N
8V79	10/18/2012		N/A	Male	Outbred	N/A	Liv, spl, LN		N
10E01	12/11/2012		N/A	Female	Outbred	N/A	Liv, LN		N
6W25	2013-02-26		N/A	Male	Outbred	Liv, spl, LN	Liv, spl, LN		N
11H45	2013-03-01		N/A	Female	Outbred	N/A	Liv,spl,LN		N
9B62	5/31/2013		N/A	Male	Outbred	N/A	Liv,spl,LN		N
7R02	2013-06-07		N/A	Female	Outbred	N/A	Liv,spl,LN		N
9G704	2013-08-07	2009-04-12	1500	Female	Sib	Liv,spl,	Liv,spl, LN		N
8V84	2013-08-09		N/A	Female	Outbred	Liv,spl	Liv, spl, LN		N
11I903	2013-08-14	2011-04-16	840	Female	Sib	Liv, spl, ner, skin	Liv, spl, LN		N
8U80	2013-09-18		N/A	Male	Outbred	Liv, spl, LN, adrenal,tongue	Liv, spl		N	tongue ulcer, adrenal containing leproma
11I302	10/10/2013	2011-03-25	930	Male	Sib	Liv, Spl, LN, nerve	Liv		N
11I203	10/18/2013	2011-04-10	900	Female	Sib	Liv, spl, LN,nerve	Liv		N
11K902	10/28/2013	2011-04-16	900	Female	Sib	Liv,spl,LN,Lung	Liv		N
11J901	11/18/2013	2011-04-16	930	Female	Sib	Liv, spl,LN,fp nerve	LN		N
8T54	11/20/2013		N/A	Female	Outbred	N/A	Liv,Spl,LN		N
9D83	2014-01-07		N/A	Male	Outbred	N/A	Liv,Spl,LN		N
11L904	2014-04-22	2011-04-16	1080	Male	Sib	Liv,spln, nerve	Liv, spl, LN		N
12W65	2014-05-02		N/A	Male	Sib	fp muscle	Liv, spl, LN		N
11K304	8/14/2014	3/25/2011	1230	Male	Sib	Liv,spl,LN,Lung	N/A		N	lung with leproma
11J301	8/26/2014	3/25/2011	1230	Male	Sib	Liv,spl,LN,nerve	Liv		N
11I804	9/29/2014	2011-04-22	1230	Male	Sib	Liv,spl,LN,nerve	Liv		N
11L303	10/29/2014	3/25/2011	1290	Male	Sib	Liv,spl,LN,nerve	LN		N
8S5	10/31/2014		N/A	Male	Outbred	Liv, spl,LN, tongue,lower jaw	Liv, spl,LN		N	tip of tongue missing
11H38	11/04/2014		N/A	Female	Outbred	Liv,spl,LN,nerve,adrenal,Lung	Liv,spl,LN		N	adrenal containing leprma, Lung contain leproma
12M41	11/24/2014		N/A	Male	Outbred	Liv,spl,LN,nerve,lung, nodule	LN, nodule		N	nodule on ing. Node, adrenal with nodule,lung with nodule
7R65	1/14/2015		N/A	Female	Outbred	Liv,spl,LN,nerve,adrenal,Lung	Liv,spl,LN		N	nodule ,lung containing leproma
12R49	1/16/2015		N/A	Female	Outbred	Liv, spl, LN,nerve	N/A		N
11W26	1/29/2015		N/A	Male	Outbred	Liv, spl, LN,nerve,nodule	Liv,Spl,LN		N	skin nodule on thigh
11L603	2/3/2015	4/22/2011	1380	Male	Sib	Liv,spl,LN,nerve,Lung,nodule	N/A		N	Lung containing leproma, nodule
11L204	2/11/2015	4/10/2011	1380	Female	Sib	Liv,spl,LN nerve,Lung	LN		N	Lung containing leproma
12O68	2015-03-25		N/A	Female	Outbred	Liv,spl,LN,nerve,nodule,tongue	LN		N	skin nodule on leg, tongue ulcer
12K12	4/1/2015		NA	Male	Outbred	Liv,spl,LN,nerve,lung,kidney,eyelid,tongue	Liv,spl,LN		N	lung and kidney with leproma, eyelid and tongue with ulcers
11K202	2015-04-29	2011-04-10	1440	Female	Sib	Liv, spl,LN, nerve,	Liv, spl, LN		N
11K604	2015-04-29	2011-04-22	1440	Male	Sib	Liv,Spln,LN, Nerve, Lung	Liv, spln, LN		N	lung containing leproma
11J201	2015-05-07	2011-04-10	1470	Female	Sib	Liv,spln,Ln, Nerve	Liv, spln, LN		N
13R13	2015-09-21		N/A	Female	Outbred	Liv,Spl,LN, Nerve, lung, Mesenteric mass	LN		N	Lung with leproma, mesentery with growth
13T15	2015-09-28		N/A	Male	outbred	Liv, spln,LN,nerve	Liv,spln,LN		N
13S22	2015-10-08		N/A	Female	Outbred	Liv,Spln,LN,nerve,skin nodule,lung, tongue	Spln,LN		N	lung with nodule,tongue ulcer, skin with nodule(inoc site)
11J104	10/23/2015	4/01/2011	1620	Female	Sib	Liv,spln,LN, nerve,skin nodule	Liv,Spln, LN		N	skin nodule(inoc site)
12Q33	10/23/2015		N/A	Female	Outbred	Liv,spln,LN,nerve,	LN		N
11L103	12/14/2015	2011-04-01	1680	Female	Sib	Liv,spln,LN,nerve,tongue,skin nodule	Liv,Spln,LN		N	tongue ulcer, skin nodule(inoc site)
12W16	12/21/2015		N/A	Male	Outbred	Liv,spln,LN,nerve,	Liv, spln, LN		N
14W42	2016-01-15		N/A	Female	Outbred	Liv,spln,LN,nerve,Rt front ftpad	Liv,Spln,LN		N
11W04	2016-01-27		N/A	Female	Outbred	Liv,spln,Ln,nerve,kidney nodule	Liv,spl,LN.		N	nodular growth on kidney
11L801	2016-01-28	2011-04-22	1710	Female	Sib	Liv,spln,Ln,nerve,kidney Lung	Liv,spl,LN		N
11K803	2016-02-11	2021-04-22	1740	Female	SIB	Liv,Spl,LN,Nerve	Liv,spl,LN		N
11P67	2016-02-16		N/A	Female	Outbred	Liv, Spl,LN,Nerve	Liv,spl,ln		N
12O24	2016-02-16		N/A	Female	Outbred	Liv,Spl,LN,nerve	Liv,spl,LN		N
12R42	2016-02-18		N/A	Male	Outbred	Liv, spl, LN, nerve	Liv,spl,LN,nerve,		N
14V40	11/22/2016		N/A	Female	Outbred	Liv, spl, LN, nerve, pancreas	Liv,LN		y
14V39	2016-12-01		N/A	Male	Outbred	Liv,spl,LN,nerve	Liv,spl,LN		Y
14U13	2017-01-24		N/A	Male	Outbred	Liv,spl,LN,nerve, leg nodule	N/A		Y
12X36	2017-02-17		N/A	Male	Outbred	Liv,spl,LN,nerve	Liv,LN		Y
13S26	2017-04-19		N/A	Female	Outbred	Liv,spl,LN,nerve,kidney nodule, leg nodule	LN		Y	kidney with nodule, lung with nodule,tongue ulcer, pancreas
13S26	2017-04-19		N/A	Female	Outbred	Lung nodule, pancreas,tongue ulcer				pancreas necropsy, leg nodule(inoc site)
14X56	2017-05-17		N/A	Male	Outbred	Liv,spln,LN, nerve, lung	LN		Y
12S18	2017-07-21		N/A	Female	Outbred	Liv,spl,LN,nerve,lung,	Liv,spln,LN		Y	lung with nodule, tongue ulcer,
12S18	2017-07-21					tongue,sm intestine				sm intestine section looks unusal
14X65	2017-09-18		N/A	Male	Outbred	Liv,spl,LN, Lung,nodule	Liv,spln,LN		Y	Nodule with inguinal node
14W36	10/25/2017		N/A	Female	Outbred	Liv,spl,LN,nerves	Liv,spln,LN		Y
13R03	11/27/2017		N/A	Female	Outbred	N/A	Liv,LN		Y
12R44	12/11/2017		N/A	Male	Outbred	Liv,spl,LN,nerve,Lung	Liv,spl,LN		Y	lung with nodule
14B202	12/28/2017	2014-04-18	1320	Female	Sib	Liv,spl,LN,Nerve,Lung, leg nodule	N/A		Y	lung with nodule, leg nodule
14B201	12/29/2017	2014-04-18	1320	Female	Sib	Liv,spl,LN,Lung,kidney, nerve,muscle	N/A		Y	lung and kidney with nodule,
14U20	2018-02-09		N/A	Male	Outbred	Liv,spl,LN,nerve	Liv,spl,LN		Y
14U01	2018-02-28		N/A	Female	Outbred	Liv,spl,LN,nerve,lung	Liv,spl,LN		Y	lung with nodule
14X81	2018-04-27		N/A	Female	Outbred	Liv,spl,LN,Nerve,Lung,adrenal	Liv, LN		Y	lung with nodule, adrenal with nodule
12D104	6/11/2018	2012-04-14	2220	Female	Sib	Liv,spl,LN,lung,nerve	LN		Y	lung with nodule
15F503	6/20/2018	2015-04-19	1140	Male	Sib	Liv,spl,LN,nerve	Liv,LN		Y
14X16	2018-07-03		N/A	Male	Outbred	Liv,spl,LN,nerve,lung,adrenal	Liv,spl,LN		Y	lung with nodule, adrenal with nodule
14X80	2018-07-10		N/A	Female	Outbred	Liv,spl,LN,nerve,lung	Liv,spl,LN		y	lung with nodule
15F501	2018-07-30	2015-04-19	1170	Male	Sib	Liv, spn, LN,nerves	Liv, LN		Y
15F502	2018-08-09	2015-04-19	1200	Male	Sib	Liv, spl,LN, nerves,Lung	Liv		Y	Lung with nodule
14U29	8/20/2018		N/A	Female	Outbred	Liv,spln,LN,nerve,Lung, adrenal	Liv,spln,LN,Lung		Y	lung and adrenal with nodule
14V54	8/27/2018		N/A	Male	Outbred	Liv,spln,LN,nerve	Liv,spln,LN		Y
12D102	2018-08-28	2012-04-14	2280	Female	Sib	N/A	LN		Y
15F504	2018-08-29	2015-04-19	1560	Male	Sib	Liv,spln,LN,nerve, lung,lung with lesion	Spln,LN		Y	Lung with lesion
15A302	2018-09-22	2015-04-10	1590	Female	Sib	Liv,spl, LN, nerv, adrenal,lung with Nodule	Liv,LN		Y	lung nodule, adrenal nodule
15G802	2018-10-05	2015-04-06	1620	Female	Sib	Liv,spl,LN,nerve,adrenal	Liv,LN		Y	Adrenal containing nodule,
15G803	2018-10-05	2015-04-06	1620	Female	Sib	Liv,spl,LN,nerve,adrenal	Liv,spln		Y	Adrenal containing nodule,
13R31	10/16/2018		N/A	Female	Outbred	Liv,spl,LN,Nerve,Lung, tongue.adrenal,	Liv,spl,LN	mesentery node	Y	Adrenal and tongue with nodule
12D101	10/29/2018	2012-04-14	1620	Female	Sib	Liv,spl,LN,nerve	Liv,spln		Y
14B101	10/29/2018	4/14/2014	1620	Male	Sib	Liv,spl,LN,nerv,Lung, adren,ear	Liv,spln,LN		Y	lung & adrenal nodule
13E301	10/30/2018	WC 3/20/2013		Female	Sib?	Liv,spl,LN,nerv,lung	spl		Y	lung with nodule
14C701	2018-11-07	2014-04-27	1650	Female	Sib	Liv,spl,LN,nerve	Liv,Spl		Y
14C702	2018-11-08	2014-04-27	1650	Female	Sib	Liv,spl, LN, nerv, lung,muscle	Liv,spln,LN		Y	lung nodule
14C401	2018-11-09	2014-04-29	1650	Female	Sib	Liv,spl,LN,nerv,Leg nodule,ftpad nodule	Liv,spl,LN		Y	nod.in ftpad, leg nodule;inoc site
14V31	2019-01-14		N/A	Male	Outbred	Liv,spl,LN,nerve,skin nodule,ing nod	Liv, spl,LN,nodule		Y	skin nodule(inoc site), inguinal nodule
16G101	2019-02-07	3/22/2016	1050	Female	Sib	Liv,spl, LN, nerv, lung	Liv,LN		Y	lung with nodule
13G101	2019-02-11	2013-04-04	2100	Female	Sib	Liv,spl, LN, nerv, lung	Liv,LN		Y	lung with nodule
16G103	2019-03-12	2016-03-22	1080	Female	Sib	Liv,spl, LN, nerv, lung	Liv,LN		Y	lung with nodule
14U03	2019-04-03		N/A	Female	Outbred	Liv,spl,LN,Nerve,Lung, tong,ft pad nod	Liv,LN, Lung	skin nodule	Y	tongue ulcer, lung with ulcer,ft pad with nod, skin nod
16H1002	2019-04-16	2016-04-10	1080	Female	Sib	Liv,spln,LN,nerve, kidneys	Liv, spln		Y	kidneys with nodule,
16H701	2019-05-29	2016-03-29	1140	Male	Sib	Liv,spln,LN,nerves.Lung,kidneys	Liv, LN		Y	lung and kidneys with nodules
16H702	2019-05-30	2016-03-29	1140	Male	Sib	Liv,spln,LN,nerves.Lung,kidneys	Liv,spln		Y	lung and kidneys with nodules
14C502	2019-08-16	2014-04-27	1560	Female	Sib	Liv,spln,LN,nerves.Lung,kidneys	Liv,spln,LN		Y	lung and kidneys with nodules
14C704	2019-08-19	2014-04-27	1560	Male	Sib	Liv,spl,LN,nervs,Kidnys,adren,lung,lip,tong	Liv,spln,LN		Y	lung,kidney,adrenal,lip and tongue with nodule
14B102	10/16/2019	4/14/2014	1620	Male	Outbred	Liver,Spln, Ln,nerves,Kidney,lung,adrenal	Liv,spln,LN		y	lung, kidney and adrenal with nodule
14V55	2020-01-28		N/A	Male	Outbred	Liver,Spln, Ln,nerves,lung,kidney	Liv,spl,LN		Y	lung, kidney with nodule
16H401	2020-05-21	2016-03-29	1500	Female	Sib	Liver,spln,LN,nerv, kidney,muscle	Liv, LN		Y	kidney with nodule
17I403	2020-08-06	2017-04-17	1200	Female	Sib	Liver,spln,LN,nerv, Lung,muscles	Liv,Spl		Y	Lung with nodule
16H402	2020-08-31	2016-03-29	1590	Female	Sib	Liver,spln,LN,nerve,muscles	Liv,spl,LN		Y
16K304	2020-09-17	2016-05-06	1560	Female	Sib	Liver,spln,LN,nerv, Lung,muscles	Liv,LN		Y	Lung with nodule
16K903	2020-09-22	2016-04-12	1530	Male	Sib	Liver,spln,LN,nerve,muscles	Liv,spl,LN		Y
16K904	2020-10-02	2016-04-12	1590	Male	Sib	Liver,spln,LN,nerve,muscles	Liver		Y
16K301	10/19/2020	2016-05-06	1590	Female	Sib	Liver,spln, LN, nerves,muscles	Liver		Y
16K902	10/19/2020	2016-04-12	1560	Male	Sib	Liver,spln,LN,nerves,muscles	Liver		Y
16K302	11/19/2020	2016-05-06	1620	Female	Sib	Liver,spl,LN,nerves,muscles	Liver, LN		Y
16K303	11/24/2020	2016-05-06	1620	Female	Sib	Liver,spl,LN,nerves,muscles	Liver,LN		Y
